# Network-based framework for studying etiology and phenotype diversity in primary ciliopathies

**DOI:** 10.1101/2025.01.08.631887

**Authors:** E.M. Aarts, D.S. Laman Trip, R. Neatu, C.G. Martin, B. Riley, A. Kraus, A. Green, M.H. Al-Hamed, R.E. Armstrong, J.A. Sayer, R. Bachmann-Gagescu, P Beltrao

## Abstract

Recent advances in sequencing technologies have increasingly enabled the identification of genetic causes for human monogenic diseases. However, systematic understanding remains limited due to the rarity, genetic heterogeneity, and complex genotype-phenotype relationships of these diseases. Primary ciliopathies are a diverse group of rare disorders caused by variants in genes associated with the cilium, a cellular organelle involved in signaling during development and cell homeostasis. These genetic variants result in a wide spectrum of clinical phenotypes involving the brain, eye, kidney and skeleton. It remains unclear to what extent this phenotypic diversity can be attributed to the disease-causing genes and their specific roles in ciliary function. Here, we systematically compared human primary ciliopathies with each other and with mouse phenotypes by propagating known disease genes through a network of protein interactions. Network propagation improved the clustering of primary ciliopathies with shared clinical phenotypes and facilitated the identification of mouse phenotypes closely related to primary ciliopathies due to shared groups of proteins in the interaction network. By leveraging this phenotype-specific approach, we prioritized candidate genes for ciliopathies and identified likely pathogenic variants in *CEP43*, a novel candidate gene for human primary ciliopathies in three previously unsolved cases. This study demonstrates that network propagation enhances the genetic and phenotypic understanding of primary ciliopathies, aiding in the prioritization of candidate genes and identification of relevant mouse models for these rare disorders, and providing a framework for unraveling shared underlying mechanisms for other rare genetic diseases.
