## Supplementary Tables for "Network-based framework for studying etiology and phenotype diversity in primary ciliopathies": suppTable1.xlsx

### Sheet: Sheet1
Disease	Main clinical phenotypes	Genes
Acrocallosal syndrome (ACLS)	CNS disease, polydactyly	KIF7, GLI3
Bardet-Biedl syndrome (BBS)	Retinal dystrophy, polydactyly, CNS disease, renal disease	ALMS1, ARL6, BBIP1, BBS1, BBS10, BBS12, BBS2, BBS4, BBS5, BBS7, BBS9, CCDC28B, CEP29, CEP290, CFAP418, IFT172, IFT27, IFT74, LZTFL1, MKKS, MKS1, NPHP1, SCAPER, SDCCAG8, TMEM67, TRIM32, TTC8, WDPCP
Cone-rod dystrophy (CRD)	Retinal dystrophy	ABCA4, ADAM9, AIPL1, ARL3, CACNA1F, GUCY2D, PROM1, PRPH2, RPGR, USH2A
Cranioectodermal dysplasia (CED)	Skeletal dysplasia	IFT122, IFT43, IFT52, WDR19, WDR35
Ellis-van Creveld syndrome (EVC)	Polydactyly, skeletal dysplasia	DYNC2LI1, EVC, EVC2
Hydrolethalus syndrome (HLS)	CNS disease, polydactyly	HYLS1, KIF7
Joubert syndrome (JBTS)	CNS disease	ARL13B, ARL3, ARMC9, B9D1, B9D2, C2CD3, CBY1, CC2D2A, CEP104, CEP120, CEP41, CPLANE1, HYLS1, IFT172, IFT74, KATNIP, KIAA0556, KIAA0753, KIF7, OFD1, PDE6D, PIBF1, SUFU, TCTN1, TCTN2, TCTN3, TMEM107, TMEM216, TMEM67, TOGARAM1, ZNF423, TMEM138, FAM149B1
JBTS with Jeune	CNS disease, skeletal dysplasia	CSPP1, KIAA0586
JBTS with ocular defect	CNS disease, retinal dystrophy	AHI1, CEP290, INPP5E, MKS1, TMEM231
JBTS with renal defect	CNS disease, renal disease	NPHP1, RPGRIP1L, TMEM237
Leber congenital amaurosis (LCA)	Retinal dystrophy	ABCA4, AIPL1, ALMS1, CCT2, CEP290, CLUAP1, CRB1, CRX, GDF6, GUCY2D, IFT140, IMPDH1, IQCB1, KCNJ13, LCA5, LRAT, MERTK, NMNAT1, PCYT1A, PRPH2, RD3, RDH12, RPE65, RPGRIP1, SPATA7, TULP1, USP45
Meckel syndrome (MKS)	Renal disease, CNS disease, polydactyly	B9D1, B9D2, CC2D2A, CEP290, CSPP1, MKS1, RPGRIP1L, TCTN1, TCTN2, TCTN3, TMEM107, TMEM216, TMEM231, TMEM237, TMEM67, TXNDC15, WDPCP
Nephronophthisis (NPHP)	Renal disease	ANKS6, C12orf29, CEP290, CEP83, GLIS2, INVS, IQCB1, MAPKBP1, NEK8, NPHP1, NPHP3, NPHP4, TMEM67, TTC21B, WDR19, XPNPEP3
Orofaciodigital syndrome (OFD)	Polydactyly, renal disease, CNS disease	C2CD3, CPLANE1, DDX59, FAM149B1, KIAA0753, KIF7, OFD1, PDE6D, TBC1D32, TCTN3, TMEM107, TMEM216, TOPORS, WDPCP
Polycystic Kidney Disease (PKD)	Renal disease	ALG9, DNAJB11, DZIP1L, GANAB, IFT140, PKD1, PKD2, PKHD1, PMM2
Retitinitis pigmentosa (RP)	Retinal dystrophy	AGBL5, AHI1, ALMS1, ARL2BP, ARL3, ARL6, BBS1, BBS2, CEP290, CFAP418, CHM, CLRN1, CRB1, CRB2, FAM161A, IFT140, IFT172, IFT88, IMPG1, IMPG2, KIZ, KLHL7, MAK, MERTK, NEK2, OFD1, PCARE, PDE6A, PDE6B, PDE6G, PRCD, RP1, RP1L1, RP2, RPGR, RPGRIP1, SAG, SPATA7, TOPORS, TTC8, TUB, TULP1, USH2A
Senior-Loken syndrome (SLS)	Renal disease, retinal dystrophy	CEP164, CEP290, INVS, IQCB1, NPHP1, NPHP3, NPHP4, SDCCAG8, TRAF3IP1, WDR19
Short rib-polydactyly syndrome (SRP)	Skeletal dysplasia, polydactyly	DYNC2H1, IFT140, IFT172, IFT43, IFT52, IFT81, KIAA0586, KRTCAP3, NEK1, TRAF3IP1, WDR35
Usher syndrome type 1	Retinal dystrophy, hearing loss	C10orf105, CDH23, CIB2, ESPN, MYO7A, PCDH15, USH1C, USH1G
Usher syndrome type 2	Retinal dystrophy, hearing loss	ADGRV1, MYO7A, PDZD7, USH2A, WHRN
Usher syndrome type 3	Retinal dystrophy, hearing loss	ARSG, CEP78, CLRN1, HARS1
