## Supplementary Tables for "Network-based framework for studying etiology and phenotype diversity in primary ciliopathies": suppTable2.xlsx

### Sheet: 20231206_variantsCiliopathy_JBT
Disease ID	Gene ID	Datasource	Disease Name	Gene Name
MONDO_0008708	ENSG00000106571	orphanet	acrocallosal syndrome	GLI3
MONDO_0008708	ENSG00000166813	eva	acrocallosal syndrome	KIF7
MONDO_0008708	ENSG00000166813	orphanet	acrocallosal syndrome	KIF7
MONDO_0008708	ENSG00000166813	uniprot_literature	acrocallosal syndrome	KIF7
MONDO_0008708	ENSG00000166813	uniprot_variants	acrocallosal syndrome	KIF7
MONDO_0008708	ENSG00000166813	gene2phenotype	acrocallosal syndrome	KIF7
MONDO_0008708	ENSG00000166813	genomics_england	acrocallosal syndrome	KIF7
MONDO_0015229	ENSG00000116127	genomics_england	Bardet-Biedl syndrome	ALMS1
MONDO_0015229	ENSG00000113966	genomics_england	Bardet-Biedl syndrome	ARL6
MONDO_0015229	ENSG00000113966	orphanet	Bardet-Biedl syndrome	ARL6
MONDO_0015229	ENSG00000113966	eva	Bardet-Biedl syndrome	ARL6
MONDO_0015229	ENSG00000113966	genomics_england	Bardet-Biedl syndrome	ARL6
MONDO_0015229	ENSG00000214413	gene2phenotype	Bardet-Biedl syndrome	BBIP1
MONDO_0015229	ENSG00000214413	orphanet	Bardet-Biedl syndrome	BBIP1
MONDO_0015229	ENSG00000174483	orphanet	Bardet-Biedl syndrome	BBS1
MONDO_0015229	ENSG00000174483	eva	Bardet-Biedl syndrome	BBS1
MONDO_0015229	ENSG00000174483	uniprot_literature	Bardet-Biedl syndrome	BBS1
MONDO_0015229	ENSG00000174483	uniprot_variants	Bardet-Biedl syndrome	BBS1
MONDO_0015229	ENSG00000174483	eva	Bardet-Biedl syndrome	BBS1
MONDO_0015229	ENSG00000174483	gene2phenotype	Bardet-Biedl syndrome	BBS1
MONDO_0015229	ENSG00000174483	genomics_england	Bardet-Biedl syndrome	BBS1
MONDO_0015229	ENSG00000179941	orphanet	Bardet-Biedl syndrome	BBS10
MONDO_0015229	ENSG00000179941	eva	Bardet-Biedl syndrome	BBS10
MONDO_0015229	ENSG00000179941	uniprot_literature	Bardet-Biedl syndrome	BBS10
MONDO_0015229	ENSG00000179941	uniprot_variants	Bardet-Biedl syndrome	BBS10
MONDO_0015229	ENSG00000179941	eva	Bardet-Biedl syndrome	BBS10
MONDO_0015229	ENSG00000179941	eva	Bardet-Biedl syndrome	BBS10
MONDO_0015229	ENSG00000179941	gene2phenotype	Bardet-Biedl syndrome	BBS10
MONDO_0015229	ENSG00000179941	genomics_england	Bardet-Biedl syndrome	BBS10
MONDO_0015229	ENSG00000179941	genomics_england	Bardet-Biedl syndrome	BBS10
MONDO_0015229	ENSG00000181004	orphanet	Bardet-Biedl syndrome	BBS12
MONDO_0015229	ENSG00000181004	eva	Bardet-Biedl syndrome	BBS12
MONDO_0015229	ENSG00000181004	uniprot_literature	Bardet-Biedl syndrome	BBS12
MONDO_0015229	ENSG00000181004	uniprot_variants	Bardet-Biedl syndrome	BBS12
MONDO_0015229	ENSG00000181004	eva	Bardet-Biedl syndrome	BBS12
MONDO_0015229	ENSG00000181004	gene2phenotype	Bardet-Biedl syndrome	BBS12
MONDO_0015229	ENSG00000181004	genomics_england	Bardet-Biedl syndrome	BBS12
MONDO_0015229	ENSG00000181004	genomics_england	Bardet-Biedl syndrome	BBS12
MONDO_0015229	ENSG00000125124	genomics_england	Bardet-Biedl syndrome	BBS2
MONDO_0015229	ENSG00000125124	orphanet	Bardet-Biedl syndrome	BBS2
MONDO_0015229	ENSG00000125124	eva	Bardet-Biedl syndrome	BBS2
MONDO_0015229	ENSG00000125124	genomics_england	Bardet-Biedl syndrome	BBS2
MONDO_0015229	ENSG00000140463	orphanet	Bardet-Biedl syndrome	BBS4
MONDO_0015229	ENSG00000140463	eva	Bardet-Biedl syndrome	BBS4
MONDO_0015229	ENSG00000140463	uniprot_literature	Bardet-Biedl syndrome	BBS4
MONDO_0015229	ENSG00000140463	uniprot_variants	Bardet-Biedl syndrome	BBS4
MONDO_0015229	ENSG00000140463	eva	Bardet-Biedl syndrome	BBS4
MONDO_0015229	ENSG00000140463	gene2phenotype	Bardet-Biedl syndrome	BBS4
MONDO_0015229	ENSG00000140463	genomics_england	Bardet-Biedl syndrome	BBS4
MONDO_0015229	ENSG00000140463	genomics_england	Bardet-Biedl syndrome	BBS4
MONDO_0015229	ENSG00000163093	orphanet	Bardet-Biedl syndrome	BBS5
MONDO_0015229	ENSG00000163093	eva	Bardet-Biedl syndrome	BBS5
MONDO_0015229	ENSG00000163093	uniprot_literature	Bardet-Biedl syndrome	BBS5
MONDO_0015229	ENSG00000163093	uniprot_variants	Bardet-Biedl syndrome	BBS5
MONDO_0015229	ENSG00000163093	eva	Bardet-Biedl syndrome	BBS5
MONDO_0015229	ENSG00000163093	gene2phenotype	Bardet-Biedl syndrome	BBS5
MONDO_0015229	ENSG00000163093	genomics_england	Bardet-Biedl syndrome	BBS5
MONDO_0015229	ENSG00000163093	genomics_england	Bardet-Biedl syndrome	BBS5
MONDO_0015229	ENSG00000138686	orphanet	Bardet-Biedl syndrome	BBS7
MONDO_0015229	ENSG00000138686	eva	Bardet-Biedl syndrome	BBS7
MONDO_0015229	ENSG00000138686	uniprot_literature	Bardet-Biedl syndrome	BBS7
MONDO_0015229	ENSG00000138686	uniprot_variants	Bardet-Biedl syndrome	BBS7
MONDO_0015229	ENSG00000138686	eva	Bardet-Biedl syndrome	BBS7
MONDO_0015229	ENSG00000138686	gene2phenotype	Bardet-Biedl syndrome	BBS7
MONDO_0015229	ENSG00000138686	genomics_england	Bardet-Biedl syndrome	BBS7
MONDO_0015229	ENSG00000138686	genomics_england	Bardet-Biedl syndrome	BBS7
MONDO_0015229	ENSG00000122507	orphanet	Bardet-Biedl syndrome	BBS9
MONDO_0015229	ENSG00000122507	eva	Bardet-Biedl syndrome	BBS9
MONDO_0015229	ENSG00000122507	uniprot_variants	Bardet-Biedl syndrome	BBS9
MONDO_0015229	ENSG00000122507	eva	Bardet-Biedl syndrome	BBS9
MONDO_0015229	ENSG00000122507	gene2phenotype	Bardet-Biedl syndrome	BBS9
MONDO_0015229	ENSG00000122507	genomics_england	Bardet-Biedl syndrome	BBS9
MONDO_0015229	ENSG00000122507	genomics_england	Bardet-Biedl syndrome	BBS9
MONDO_0015229	ENSG00000160050	uniprot_literature	Bardet-Biedl syndrome	CCDC28B
MONDO_0015229	ENSG00000174007	orphanet	Bardet-Biedl syndrome	CEP19
MONDO_0015229	ENSG00000198707	genomics_england	Bardet-Biedl syndrome	CEP290
MONDO_0015229	ENSG00000198707	orphanet	Bardet-Biedl syndrome	CEP290
MONDO_0015229	ENSG00000198707	eva	Bardet-Biedl syndrome	CEP290
MONDO_0015229	ENSG00000198707	genomics_england	Bardet-Biedl syndrome	CEP290
MONDO_0015229	ENSG00000156172	orphanet	Bardet-Biedl syndrome	CFAP418
MONDO_0015229	ENSG00000156172	eva	Bardet-Biedl syndrome	CFAP418
MONDO_0015229	ENSG00000138002	orphanet	Bardet-Biedl syndrome	IFT172
MONDO_0015229	ENSG00000100360	genomics_england	Bardet-Biedl syndrome	IFT27
MONDO_0015229	ENSG00000100360	orphanet	Bardet-Biedl syndrome	IFT27
MONDO_0015229	ENSG00000100360	eva	Bardet-Biedl syndrome	IFT27
MONDO_0015229	ENSG00000096872	orphanet	Bardet-Biedl syndrome	IFT74
MONDO_0015229	ENSG00000163818	gene2phenotype	Bardet-Biedl syndrome	LZTFL1
MONDO_0015229	ENSG00000163818	genomics_england	Bardet-Biedl syndrome	LZTFL1
MONDO_0015229	ENSG00000163818	orphanet	Bardet-Biedl syndrome	LZTFL1
MONDO_0015229	ENSG00000125863	genomics_england	Bardet-Biedl syndrome	MKKS
MONDO_0015229	ENSG00000125863	orphanet	Bardet-Biedl syndrome	MKKS
MONDO_0015229	ENSG00000125863	eva	Bardet-Biedl syndrome	MKKS
MONDO_0015229	ENSG00000125863	genomics_england	Bardet-Biedl syndrome	MKKS
MONDO_0015229	ENSG00000285508	genomics_england	Bardet-Biedl syndrome	MKKS
MONDO_0015229	ENSG00000285508	genomics_england	Bardet-Biedl syndrome	MKKS
MONDO_0015229	ENSG00000285723	genomics_england	Bardet-Biedl syndrome	MKKS
MONDO_0015229	ENSG00000285723	genomics_england	Bardet-Biedl syndrome	MKKS
MONDO_0015229	ENSG00000011143	genomics_england	Bardet-Biedl syndrome	MKS1
MONDO_0015229	ENSG00000011143	orphanet	Bardet-Biedl syndrome	MKS1
MONDO_0015229	ENSG00000011143	eva	Bardet-Biedl syndrome	MKS1
MONDO_0015229	ENSG00000011143	genomics_england	Bardet-Biedl syndrome	MKS1
MONDO_0015229	ENSG00000144061	orphanet	Bardet-Biedl syndrome	NPHP1
MONDO_0015229	ENSG00000140386	orphanet	Bardet-Biedl syndrome	SCAPER
MONDO_0015229	ENSG00000054282	uniprot_literature	Bardet-Biedl syndrome	SDCCAG8
MONDO_0015229	ENSG00000054282	genomics_england	Bardet-Biedl syndrome	SDCCAG8
MONDO_0015229	ENSG00000054282	genomics_england	Bardet-Biedl syndrome	SDCCAG8
MONDO_0015229	ENSG00000054282	orphanet	Bardet-Biedl syndrome	SDCCAG8
MONDO_0015229	ENSG00000054282	eva	Bardet-Biedl syndrome	SDCCAG8
MONDO_0015229	ENSG00000164953	eva	Bardet-Biedl syndrome	TMEM67
MONDO_0015229	ENSG00000164953	genomics_england	Bardet-Biedl syndrome	TMEM67
MONDO_0015229	ENSG00000119401	orphanet	Bardet-Biedl syndrome	TRIM32
MONDO_0015229	ENSG00000119401	eva	Bardet-Biedl syndrome	TRIM32
MONDO_0015229	ENSG00000119401	genomics_england	Bardet-Biedl syndrome	TRIM32
MONDO_0015229	ENSG00000165533	genomics_england	Bardet-Biedl syndrome	TTC8
MONDO_0015229	ENSG00000165533	orphanet	Bardet-Biedl syndrome	TTC8
MONDO_0015229	ENSG00000165533	eva	Bardet-Biedl syndrome	TTC8
MONDO_0015229	ENSG00000165533	genomics_england	Bardet-Biedl syndrome	TTC8
MONDO_0015229	ENSG00000143951	genomics_england	Bardet-Biedl syndrome	WDPCP
MONDO_0015229	ENSG00000143951	orphanet	Bardet-Biedl syndrome	WDPCP
MONDO_0015229	ENSG00000143951	eva	Bardet-Biedl syndrome	WDPCP
MONDO_0015229	ENSG00000143951	genomics_england	Bardet-Biedl syndrome	WDPCP
MONDO_0015993	ENSG00000198691	gene2phenotype	cone-rod dystrophy	ABCA4
MONDO_0015993	ENSG00000198691	eva	cone-rod dystrophy	ABCA4
MONDO_0015993	ENSG00000168615	gene2phenotype	cone-rod dystrophy	ADAM9
MONDO_0015993	ENSG00000129221	genomics_england	cone-rod dystrophy	AIPL1
MONDO_0015993	ENSG00000138175	genomics_england	cone-rod dystrophy	ARL3
MONDO_0015993	ENSG00000102001	genomics_england	cone-rod dystrophy	CACNA1F
MONDO_0015993	ENSG00000102001	uniprot_literature	cone-rod dystrophy	CACNA1F
MONDO_0015993	ENSG00000132518	gene2phenotype	cone-rod dystrophy	GUCY2D
MONDO_0015993	ENSG00000007062	eva	cone-rod dystrophy	PROM1
MONDO_0015993	ENSG00000112619	eva	cone-rod dystrophy	PRPH2
MONDO_0015993	ENSG00000156313	uniprot_literature	cone-rod dystrophy	RPGR
MONDO_0015993	ENSG00000042781	eva	cone-rod dystrophy	USH2A
MONDO_0009032	ENSG00000163913	clingen	cranioectodermal dysplasia	IFT122
MONDO_0009032	ENSG00000163913	eva	cranioectodermal dysplasia	IFT122
MONDO_0009032	ENSG00000163913	orphanet	cranioectodermal dysplasia	IFT122
MONDO_0009032	ENSG00000163913	gene2phenotype	cranioectodermal dysplasia	IFT122
MONDO_0009032	ENSG00000163913	genomics_england	cranioectodermal dysplasia	IFT122
MONDO_0009032	ENSG00000119650	orphanet	cranioectodermal dysplasia	IFT43
MONDO_0009032	ENSG00000119650	genomics_england	cranioectodermal dysplasia	IFT43
MONDO_0009032	ENSG00000101052	orphanet	cranioectodermal dysplasia	IFT52
MONDO_0009032	ENSG00000157796	eva	cranioectodermal dysplasia	WDR19
MONDO_0009032	ENSG00000157796	orphanet	cranioectodermal dysplasia	WDR19
MONDO_0009032	ENSG00000157796	gene2phenotype	cranioectodermal dysplasia	WDR19
MONDO_0009032	ENSG00000157796	genomics_england	cranioectodermal dysplasia	WDR19
MONDO_0009032	ENSG00000118965	clingen	cranioectodermal dysplasia	WDR35
MONDO_0009032	ENSG00000118965	eva	cranioectodermal dysplasia	WDR35
MONDO_0009032	ENSG00000118965	orphanet	cranioectodermal dysplasia	WDR35
MONDO_0009032	ENSG00000118965	gene2phenotype	cranioectodermal dysplasia	WDR35
MONDO_0009032	ENSG00000118965	genomics_england	cranioectodermal dysplasia	WDR35
MONDO_0009162	ENSG00000138036	uniprot_literature	Ellis-van Creveld syndrome	DYNC2LI1
MONDO_0009162	ENSG00000138036	uniprot_variants	Ellis-van Creveld syndrome	DYNC2LI1
MONDO_0009162	ENSG00000138036	gene2phenotype	Ellis-van Creveld syndrome	DYNC2LI1
MONDO_0009162	ENSG00000138036	genomics_england	Ellis-van Creveld syndrome	DYNC2LI1
MONDO_0009162	ENSG00000072840	eva	Ellis-van Creveld syndrome	EVC
MONDO_0009162	ENSG00000072840	uniprot_literature	Ellis-van Creveld syndrome	EVC
MONDO_0009162	ENSG00000072840	uniprot_variants	Ellis-van Creveld syndrome	EVC
MONDO_0009162	ENSG00000072840	genomics_england	Ellis-van Creveld syndrome	EVC
MONDO_0009162	ENSG00000173040	eva	Ellis-van Creveld syndrome	EVC2
MONDO_0009162	ENSG00000173040	uniprot_literature	Ellis-van Creveld syndrome	EVC2
MONDO_0009162	ENSG00000173040	uniprot_variants	Ellis-van Creveld syndrome	EVC2
MONDO_0009162	ENSG00000173040	genomics_england	Ellis-van Creveld syndrome	EVC2
MONDO_0006037	ENSG00000198331	genomics_england	hydrolethalus syndrome	HYLS1
MONDO_0006037	ENSG00000166813	uniprot_literature	hydrolethalus syndrome	KIF7
MONDO_0006037	ENSG00000166813	genomics_england	hydrolethalus syndrome	KIF7
MONDO_0018342	ENSG00000104218	genomics_england	Joubert syndrome with Jeune asphyxiating thoracic dystrophy	CSPP1
MONDO_0018342	ENSG00000104218	orphanet	Joubert syndrome with Jeune asphyxiating thoracic dystrophy	CSPP1
MONDO_0018342	ENSG00000100578	orphanet	Joubert syndrome with Jeune asphyxiating thoracic dystrophy	KIAA0586
MONDO_0016364	ENSG00000135541	genomics_england	Joubert syndrome with ocular defect	AHI1
MONDO_0016364	ENSG00000135541	eva	Joubert syndrome with ocular defect	AHI1
MONDO_0016364	ENSG00000135541	orphanet	Joubert syndrome with ocular defect	AHI1
MONDO_0016364	ENSG00000135541	clingen	Joubert syndrome with ocular defect	AHI1
MONDO_0016364	ENSG00000198707	manual	Joubert syndrome with ocular defect	CEP290
MONDO_0016364	ENSG00000148384	orphanet	Joubert syndrome with ocular defect	INPP5E
MONDO_0016364	ENSG00000011143	orphanet	Joubert syndrome with ocular defect	MKS1
MONDO_0016364	ENSG00000205084	gene2phenotype	Joubert syndrome with ocular defect	TMEM231
MONDO_0016364	ENSG00000205084	genomics_england	Joubert syndrome with ocular defect	TMEM231
MONDO_0016364	ENSG00000205084	eva	Joubert syndrome with ocular defect	TMEM231
MONDO_0012308	ENSG00000144061	eva	Joubert syndrome with renal defect	NPHP1
MONDO_0012308	ENSG00000144061	orphanet	Joubert syndrome with renal defect	NPHP1
MONDO_0012308	ENSG00000144061	uniprot_literature	Joubert syndrome with renal defect	NPHP1
MONDO_0012308	ENSG00000144061	gene2phenotype	Joubert syndrome with renal defect	NPHP1
MONDO_0012308	ENSG00000144061	genomics_england	Joubert syndrome with renal defect	NPHP1
MONDO_0012308	ENSG00000103494	orphanet	Joubert syndrome with renal defect	RPGRIP1L
MONDO_0012308	ENSG00000103494	uniprot_literature	Joubert syndrome with renal defect	RPGRIP1L
MONDO_0012308	ENSG00000103494	uniprot_variants	Joubert syndrome with renal defect	RPGRIP1L
MONDO_0012308	ENSG00000103494	genomics_england	Joubert syndrome with renal defect	RPGRIP1L
MONDO_0012308	ENSG00000155755	orphanet	Joubert syndrome with renal defect	TMEM237
MONDO_0012308	ENSG00000155755	uniprot_literature	Joubert syndrome with renal defect	TMEM237
MONDO_0018998	ENSG00000198691	genomics_england	Leber congenital amaurosis	ABCA4
MONDO_0018998	ENSG00000129221	orphanet	Leber congenital amaurosis	AIPL1
MONDO_0018998	ENSG00000129221	gene2phenotype	Leber congenital amaurosis	AIPL1
MONDO_0018998	ENSG00000129221	genomics_england	Leber congenital amaurosis	AIPL1
MONDO_0018998	ENSG00000129221	eva	Leber congenital amaurosis	AIPL1
MONDO_0018998	ENSG00000116127	eva	Leber congenital amaurosis	ALMS1
MONDO_0018998	ENSG00000166226	gene2phenotype	Leber congenital amaurosis	CCT2
MONDO_0018998	ENSG00000198707	orphanet	Leber congenital amaurosis	CEP290
MONDO_0018998	ENSG00000198707	genomics_england	Leber congenital amaurosis	CEP290
MONDO_0018998	ENSG00000198707	eva	Leber congenital amaurosis	CEP290
MONDO_0018998	ENSG00000103351	gene2phenotype	Leber congenital amaurosis	CLUAP1
MONDO_0018998	ENSG00000134376	orphanet	Leber congenital amaurosis	CRB1
MONDO_0018998	ENSG00000134376	genomics_england	Leber congenital amaurosis	CRB1
MONDO_0018998	ENSG00000134376	eva	Leber congenital amaurosis	CRB1
MONDO_0018998	ENSG00000105392	orphanet	Leber congenital amaurosis	CRX
MONDO_0018998	ENSG00000105392	genomics_england	Leber congenital amaurosis	CRX
MONDO_0018998	ENSG00000105392	eva	Leber congenital amaurosis	CRX
MONDO_0018998	ENSG00000156466	orphanet	Leber congenital amaurosis	GDF6
MONDO_0018998	ENSG00000156466	genomics_england	Leber congenital amaurosis	GDF6
MONDO_0018998	ENSG00000204120	eva	Leber congenital amaurosis	GIGYF2
MONDO_0018998	ENSG00000132518	orphanet	Leber congenital amaurosis	GUCY2D
MONDO_0018998	ENSG00000132518	gene2phenotype	Leber congenital amaurosis	GUCY2D
MONDO_0018998	ENSG00000132518	genomics_england	Leber congenital amaurosis	GUCY2D
MONDO_0018998	ENSG00000132518	eva	Leber congenital amaurosis	GUCY2D
MONDO_0018998	ENSG00000187535	orphanet	Leber congenital amaurosis	IFT140
MONDO_0018998	ENSG00000106348	orphanet	Leber congenital amaurosis	IMPDH1
MONDO_0018998	ENSG00000106348	genomics_england	Leber congenital amaurosis	IMPDH1
MONDO_0018998	ENSG00000173226	orphanet	Leber congenital amaurosis	IQCB1
MONDO_0018998	ENSG00000173226	gene2phenotype	Leber congenital amaurosis	IQCB1
MONDO_0018998	ENSG00000173226	genomics_england	Leber congenital amaurosis	IQCB1
MONDO_0018998	ENSG00000173226	eva	Leber congenital amaurosis	IQCB1
MONDO_0018998	ENSG00000115474	orphanet	Leber congenital amaurosis	KCNJ13
MONDO_0018998	ENSG00000115474	gene2phenotype	Leber congenital amaurosis	KCNJ13
MONDO_0018998	ENSG00000115474	genomics_england	Leber congenital amaurosis	KCNJ13
MONDO_0018998	ENSG00000115474	eva	Leber congenital amaurosis	KCNJ13
MONDO_0018998	ENSG00000135338	orphanet	Leber congenital amaurosis	LCA5
MONDO_0018998	ENSG00000135338	gene2phenotype	Leber congenital amaurosis	LCA5
MONDO_0018998	ENSG00000135338	genomics_england	Leber congenital amaurosis	LCA5
MONDO_0018998	ENSG00000135338	eva	Leber congenital amaurosis	LCA5
MONDO_0018998	ENSG00000121207	orphanet	Leber congenital amaurosis	LRAT
MONDO_0018998	ENSG00000121207	gene2phenotype	Leber congenital amaurosis	LRAT
MONDO_0018998	ENSG00000121207	genomics_england	Leber congenital amaurosis	LRAT
MONDO_0018998	ENSG00000121207	eva	Leber congenital amaurosis	LRAT
MONDO_0018998	ENSG00000153208	genomics_england	Leber congenital amaurosis	MERTK
MONDO_0018998	ENSG00000173614	orphanet	Leber congenital amaurosis	NMNAT1
MONDO_0018998	ENSG00000173614	gene2phenotype	Leber congenital amaurosis	NMNAT1
MONDO_0018998	ENSG00000173614	genomics_england	Leber congenital amaurosis	NMNAT1
MONDO_0018998	ENSG00000173614	eva	Leber congenital amaurosis	NMNAT1
MONDO_0018998	ENSG00000161217	orphanet	Leber congenital amaurosis	PCYT1A
MONDO_0018998	ENSG00000112619	gene2phenotype	Leber congenital amaurosis	PRPH2
MONDO_0018998	ENSG00000198570	orphanet	Leber congenital amaurosis	RD3
MONDO_0018998	ENSG00000198570	gene2phenotype	Leber congenital amaurosis	RD3
MONDO_0018998	ENSG00000198570	genomics_england	Leber congenital amaurosis	RD3
MONDO_0018998	ENSG00000198570	eva	Leber congenital amaurosis	RD3
MONDO_0018998	ENSG00000139988	orphanet	Leber congenital amaurosis	RDH12
MONDO_0018998	ENSG00000139988	gene2phenotype	Leber congenital amaurosis	RDH12
MONDO_0018998	ENSG00000139988	genomics_england	Leber congenital amaurosis	RDH12
MONDO_0018998	ENSG00000139988	eva	Leber congenital amaurosis	RDH12
MONDO_0018998	ENSG00000116745	orphanet	Leber congenital amaurosis	RPE65
MONDO_0018998	ENSG00000116745	gene2phenotype	Leber congenital amaurosis	RPE65
MONDO_0018998	ENSG00000116745	genomics_england	Leber congenital amaurosis	RPE65
MONDO_0018998	ENSG00000116745	eva	Leber congenital amaurosis	RPE65
MONDO_0018998	ENSG00000092200	orphanet	Leber congenital amaurosis	RPGRIP1
MONDO_0018998	ENSG00000092200	gene2phenotype	Leber congenital amaurosis	RPGRIP1
MONDO_0018998	ENSG00000092200	genomics_england	Leber congenital amaurosis	RPGRIP1
MONDO_0018998	ENSG00000092200	eva	Leber congenital amaurosis	RPGRIP1
MONDO_0018998	ENSG00000042317	orphanet	Leber congenital amaurosis	SPATA7
MONDO_0018998	ENSG00000042317	gene2phenotype	Leber congenital amaurosis	SPATA7
MONDO_0018998	ENSG00000042317	genomics_england	Leber congenital amaurosis	SPATA7
MONDO_0018998	ENSG00000042317	eva	Leber congenital amaurosis	SPATA7
MONDO_0018998	ENSG00000112041	orphanet	Leber congenital amaurosis	TULP1
MONDO_0018998	ENSG00000112041	genomics_england	Leber congenital amaurosis	TULP1
MONDO_0018998	ENSG00000112041	eva	Leber congenital amaurosis	TULP1
MONDO_0018998	ENSG00000123552	orphanet	Leber congenital amaurosis	USP45
MONDO_0018998	ENSG00000123552	gene2phenotype	Leber congenital amaurosis	USP45
MONDO_0018921	ENSG00000108641	eva	Meckel syndrome	B9D1
MONDO_0018921	ENSG00000108641	orphanet	Meckel syndrome	B9D1
MONDO_0018921	ENSG00000123810	genomics_england	Meckel syndrome	B9D2
MONDO_0018921	ENSG00000123810	orphanet	Meckel syndrome	B9D2
MONDO_0018921	ENSG00000048342	genomics_england	Meckel syndrome	CC2D2A
MONDO_0018921	ENSG00000048342	eva	Meckel syndrome	CC2D2A
MONDO_0018921	ENSG00000048342	orphanet	Meckel syndrome	CC2D2A
MONDO_0018921	ENSG00000198707	genomics_england	Meckel syndrome	CEP290
MONDO_0018921	ENSG00000198707	eva	Meckel syndrome	CEP290
MONDO_0018921	ENSG00000198707	orphanet	Meckel syndrome	CEP290
MONDO_0018921	ENSG00000104218	genomics_england	Meckel syndrome	CSPP1
MONDO_0018921	ENSG00000104218	orphanet	Meckel syndrome	CSPP1
MONDO_0018921	ENSG00000011143	genomics_england	Meckel syndrome	MKS1
MONDO_0018921	ENSG00000011143	eva	Meckel syndrome	MKS1
MONDO_0018921	ENSG00000011143	orphanet	Meckel syndrome	MKS1
MONDO_0018921	ENSG00000103494	genomics_england	Meckel syndrome	RPGRIP1L
MONDO_0018921	ENSG00000103494	eva	Meckel syndrome	RPGRIP1L
MONDO_0018921	ENSG00000103494	orphanet	Meckel syndrome	RPGRIP1L
MONDO_0018921	ENSG00000204852	eva	Meckel syndrome	TCTN1
MONDO_0018921	ENSG00000204852	orphanet	Meckel syndrome	TCTN1
MONDO_0018921	ENSG00000168778	genomics_england	Meckel syndrome	TCTN2
MONDO_0018921	ENSG00000168778	eva	Meckel syndrome	TCTN2
MONDO_0018921	ENSG00000168778	orphanet	Meckel syndrome	TCTN2
MONDO_0018921	ENSG00000119977	orphanet	Meckel syndrome	TCTN3
MONDO_0018921	ENSG00000179029	genomics_england	Meckel syndrome	TMEM107
MONDO_0018921	ENSG00000179029	orphanet	Meckel syndrome	TMEM107
MONDO_0018921	ENSG00000187049	genomics_england	Meckel syndrome	TMEM216
MONDO_0018921	ENSG00000187049	eva	Meckel syndrome	TMEM216
MONDO_0018921	ENSG00000187049	orphanet	Meckel syndrome	TMEM216
MONDO_0018921	ENSG00000205084	genomics_england	Meckel syndrome	TMEM231
MONDO_0018921	ENSG00000205084	eva	Meckel syndrome	TMEM231
MONDO_0018921	ENSG00000205084	orphanet	Meckel syndrome	TMEM231
MONDO_0018921	ENSG00000155755	orphanet	Meckel syndrome	TMEM237
MONDO_0018921	ENSG00000164953	genomics_england	Meckel syndrome	TMEM67
MONDO_0018921	ENSG00000164953	eva	Meckel syndrome	TMEM67
MONDO_0018921	ENSG00000164953	orphanet	Meckel syndrome	TMEM67
MONDO_0018921	ENSG00000113621	genomics_england	Meckel syndrome	TXNDC15
MONDO_0018921	ENSG00000113621	orphanet	Meckel syndrome	TXNDC15
MONDO_0018921	ENSG00000143951	genomics_england	Meckel syndrome	WDPCP
MONDO_0019005	ENSG00000165138	genomics_england	nephronophthisis	ANKS6
MONDO_0019005	ENSG00000165138	uniprot_literature	nephronophthisis	ANKS6
MONDO_0019005	ENSG00000165138	eva	nephronophthisis	ANKS6
MONDO_0019005	ENSG00000165138	clingen	nephronophthisis	ANKS6
MONDO_0019005	ENSG00000165138	uniprot_literature	nephronophthisis	ANKS6
MONDO_0019005	ENSG00000165138	genomics_england	nephronophthisis	ANKS6
MONDO_0019005	ENSG00000165138	genomics_england	nephronophthisis	ANKS6
MONDO_0019005	ENSG00000133641	eva	nephronophthisis	C12orf29
MONDO_0019005	ENSG00000198707	eva	nephronophthisis	CEP290
MONDO_0019005	ENSG00000173588	genomics_england	nephronophthisis	CEP83
MONDO_0019005	ENSG00000173588	eva	nephronophthisis	CEP83
MONDO_0019005	ENSG00000126603	gene2phenotype	nephronophthisis	GLIS2
MONDO_0019005	ENSG00000119509	eva	nephronophthisis	INVS
MONDO_0019005	ENSG00000119509	genomics_england	nephronophthisis	INVS
MONDO_0019005	ENSG00000119509	clingen	nephronophthisis	INVS
MONDO_0019005	ENSG00000119509	uniprot_variants	nephronophthisis	INVS
MONDO_0019005	ENSG00000119509	genomics_england	nephronophthisis	INVS
MONDO_0019005	ENSG00000119509	eva	nephronophthisis	INVS
MONDO_0019005	ENSG00000173226	eva	nephronophthisis	IQCB1
MONDO_0019005	ENSG00000137802	genomics_england	nephronophthisis	MAPKBP1
MONDO_0019005	ENSG00000137802	eva	nephronophthisis	MAPKBP1
MONDO_0019005	ENSG00000137802	clingen	nephronophthisis	MAPKBP1
MONDO_0019005	ENSG00000137802	orphanet	nephronophthisis	MAPKBP1
MONDO_0019005	ENSG00000160602	gene2phenotype	nephronophthisis	NEK8
MONDO_0019005	ENSG00000160602	genomics_england	nephronophthisis	NEK8
MONDO_0019005	ENSG00000160602	eva	nephronophthisis	NEK8
MONDO_0019005	ENSG00000144061	gene2phenotype	nephronophthisis	NPHP1
MONDO_0019005	ENSG00000144061	genomics_england	nephronophthisis	NPHP1
MONDO_0019005	ENSG00000144061	uniprot_variants	nephronophthisis	NPHP1
MONDO_0019005	ENSG00000144061	clingen	nephronophthisis	NPHP1
MONDO_0019005	ENSG00000144061	eva	nephronophthisis	NPHP1
MONDO_0019005	ENSG00000144061	genomics_england	nephronophthisis	NPHP1
MONDO_0019005	ENSG00000144061	eva	nephronophthisis	NPHP1
MONDO_0019005	ENSG00000113971	genomics_england	nephronophthisis	NPHP3
MONDO_0019005	ENSG00000113971	eva	nephronophthisis	NPHP3
MONDO_0019005	ENSG00000113971	clingen	nephronophthisis	NPHP3
MONDO_0019005	ENSG00000113971	orphanet	nephronophthisis	NPHP3
MONDO_0019005	ENSG00000113971	eva	nephronophthisis	NPHP3
MONDO_0019005	ENSG00000131697	genomics_england	nephronophthisis	NPHP4
MONDO_0019005	ENSG00000131697	eva	nephronophthisis	NPHP4
MONDO_0019005	ENSG00000131697	clingen	nephronophthisis	NPHP4
MONDO_0019005	ENSG00000164953	uniprot_variants	nephronophthisis	TMEM67
MONDO_0019005	ENSG00000164953	eva	nephronophthisis	TMEM67
MONDO_0019005	ENSG00000164953	gene2phenotype	nephronophthisis	TMEM67
MONDO_0019005	ENSG00000164953	genomics_england	nephronophthisis	TMEM67
MONDO_0019005	ENSG00000164953	genomics_england	nephronophthisis	TMEM67
MONDO_0019005	ENSG00000123607	genomics_england	nephronophthisis	TTC21B
MONDO_0019005	ENSG00000123607	eva	nephronophthisis	TTC21B
MONDO_0019005	ENSG00000123607	clingen	nephronophthisis	TTC21B
MONDO_0019005	ENSG00000157796	genomics_england	nephronophthisis	WDR19
MONDO_0019005	ENSG00000157796	eva	nephronophthisis	WDR19
MONDO_0019005	ENSG00000196236	genomics_england	nephronophthisis	XPNPEP3
MONDO_0019005	ENSG00000196236	eva	nephronophthisis	XPNPEP3
MONDO_0019005	ENSG00000196236	orphanet	nephronophthisis	XPNPEP3
MONDO_0015375	ENSG00000168014	genomics_england	orofaciodigital syndrome	C2CD3
MONDO_0015375	ENSG00000168014	eva	orofaciodigital syndrome	C2CD3
MONDO_0015375	ENSG00000168014	orphanet	orofaciodigital syndrome	C2CD3
MONDO_0015375	ENSG00000168014	uniprot_variants	orofaciodigital syndrome	C2CD3
MONDO_0015375	ENSG00000168014	gene2phenotype	orofaciodigital syndrome	C2CD3
MONDO_0015375	ENSG00000168014	genomics_england	orofaciodigital syndrome	C2CD3
MONDO_0015375	ENSG00000168014	eva	orofaciodigital syndrome	C2CD3
MONDO_0015375	ENSG00000197603	eva	orofaciodigital syndrome	CPLANE1
MONDO_0015375	ENSG00000197603	gene2phenotype	orofaciodigital syndrome	CPLANE1
MONDO_0015375	ENSG00000197603	orphanet	orofaciodigital syndrome	CPLANE1
MONDO_0015375	ENSG00000197603	uniprot_literature	orofaciodigital syndrome	CPLANE1
MONDO_0015375	ENSG00000197603	uniprot_variants	orofaciodigital syndrome	CPLANE1
MONDO_0015375	ENSG00000118197	genomics_england	orofaciodigital syndrome	DDX59
MONDO_0015375	ENSG00000118197	eva	orofaciodigital syndrome	DDX59
MONDO_0015375	ENSG00000118197	uniprot_variants	orofaciodigital syndrome	DDX59
MONDO_0015375	ENSG00000118197	gene2phenotype	orofaciodigital syndrome	DDX59
MONDO_0015375	ENSG00000138286	orphanet	orofaciodigital syndrome	FAM149B1
MONDO_0015375	ENSG00000198920	orphanet	orofaciodigital syndrome	KIAA0753
MONDO_0015375	ENSG00000166813	orphanet	orofaciodigital syndrome	KIF7
MONDO_0015375	ENSG00000046651	orphanet	orofaciodigital syndrome	OFD1
MONDO_0015375	ENSG00000046651	gene2phenotype	orofaciodigital syndrome	OFD1
MONDO_0015375	ENSG00000046651	genomics_england	orofaciodigital syndrome	OFD1
MONDO_0015375	ENSG00000046651	eva	orofaciodigital syndrome	OFD1
MONDO_0015375	ENSG00000046651	uniprot_literature	orofaciodigital syndrome	OFD1
MONDO_0015375	ENSG00000046651	uniprot_variants	orofaciodigital syndrome	OFD1
MONDO_0015375	ENSG00000156973	orphanet	orofaciodigital syndrome	PDE6D
MONDO_0015375	ENSG00000146350	genomics_england	orofaciodigital syndrome	TBC1D32
MONDO_0015375	ENSG00000119977	gene2phenotype	orofaciodigital syndrome	TCTN3
MONDO_0015375	ENSG00000119977	genomics_england	orofaciodigital syndrome	TCTN3
MONDO_0015375	ENSG00000119977	eva	orofaciodigital syndrome	TCTN3
MONDO_0015375	ENSG00000119977	orphanet	orofaciodigital syndrome	TCTN3
MONDO_0015375	ENSG00000179029	genomics_england	orofaciodigital syndrome	TMEM107
MONDO_0015375	ENSG00000187049	orphanet	orofaciodigital syndrome	TMEM216
MONDO_0015375	ENSG00000197579	orphanet	orofaciodigital syndrome	TOPORS
MONDO_0015375	ENSG00000143951	genomics_england	orofaciodigital syndrome	WDPCP
EFO_0008620	ENSG00000086848	orphanet	Polycystic Kidney Disease	ALG9
EFO_0008620	ENSG00000090520	orphanet	Polycystic Kidney Disease	DNAJB11
EFO_0008620	ENSG00000090520	uniprot_variants	Polycystic Kidney Disease	DNAJB11
EFO_0008620	ENSG00000090520	genomics_england	Polycystic Kidney Disease	DNAJB11
EFO_0008620	ENSG00000090520	clingen	Polycystic Kidney Disease	DNAJB11
EFO_0008620	ENSG00000090520	eva	Polycystic Kidney Disease	DNAJB11
EFO_0008620	ENSG00000090520	uniprot_variants	Polycystic Kidney Disease	DNAJB11
EFO_0008620	ENSG00000090520	genomics_england	Polycystic Kidney Disease	DNAJB11
EFO_0008620	ENSG00000158163	genomics_england	Polycystic Kidney Disease	DZIP1L
EFO_0008620	ENSG00000158163	orphanet	Polycystic Kidney Disease	DZIP1L
EFO_0008620	ENSG00000158163	clingen	Polycystic Kidney Disease	DZIP1L
EFO_0008620	ENSG00000089597	orphanet	Polycystic Kidney Disease	GANAB
EFO_0008620	ENSG00000089597	uniprot_literature	Polycystic Kidney Disease	GANAB
EFO_0008620	ENSG00000089597	uniprot_variants	Polycystic Kidney Disease	GANAB
EFO_0008620	ENSG00000089597	clingen	Polycystic Kidney Disease	GANAB
EFO_0008620	ENSG00000089597	uniprot_literature	Polycystic Kidney Disease	GANAB
EFO_0008620	ENSG00000089597	uniprot_variants	Polycystic Kidney Disease	GANAB
EFO_0008620	ENSG00000089597	genomics_england	Polycystic Kidney Disease	GANAB
EFO_0008620	ENSG00000187535	clingen	Polycystic Kidney Disease	IFT140
EFO_0008620	ENSG00000187535	orphanet	Polycystic Kidney Disease	IFT140
EFO_0008620	ENSG00000008710	clingen	Polycystic Kidney Disease	PKD1
EFO_0008620	ENSG00000008710	eva	Polycystic Kidney Disease	PKD1
EFO_0008620	ENSG00000008710	genomics_england	Polycystic Kidney Disease	PKD1
EFO_0008620	ENSG00000008710	orphanet	Polycystic Kidney Disease	PKD1
EFO_0008620	ENSG00000008710	gene_burden	Polycystic Kidney Disease	PKD1
EFO_0008620	ENSG00000008710	genomics_england	Polycystic Kidney Disease	PKD1
EFO_0008620	ENSG00000118762	clingen	Polycystic Kidney Disease	PKD2
EFO_0008620	ENSG00000118762	eva	Polycystic Kidney Disease	PKD2
EFO_0008620	ENSG00000118762	genomics_england	Polycystic Kidney Disease	PKD2
EFO_0008620	ENSG00000118762	orphanet	Polycystic Kidney Disease	PKD2
EFO_0008620	ENSG00000118762	uniprot_literature	Polycystic Kidney Disease	PKD2
EFO_0008620	ENSG00000118762	uniprot_variants	Polycystic Kidney Disease	PKD2
EFO_0008620	ENSG00000118762	eva	Polycystic Kidney Disease	PKD2
EFO_0008620	ENSG00000118762	genomics_england	Polycystic Kidney Disease	PKD2
EFO_0008620	ENSG00000118762	gene_burden	Polycystic Kidney Disease	PKD2
EFO_0008620	ENSG00000118762	genomics_england	Polycystic Kidney Disease	PKD2
EFO_0008620	ENSG00000170927	gene2phenotype	Polycystic Kidney Disease	PKHD1
EFO_0008620	ENSG00000170927	genomics_england	Polycystic Kidney Disease	PKHD1
EFO_0008620	ENSG00000170927	orphanet	Polycystic Kidney Disease	PKHD1
EFO_0008620	ENSG00000170927	uniprot_literature	Polycystic Kidney Disease	PKHD1
EFO_0008620	ENSG00000170927	uniprot_variants	Polycystic Kidney Disease	PKHD1
EFO_0008620	ENSG00000170927	clingen	Polycystic Kidney Disease	PKHD1
EFO_0008620	ENSG00000170927	eva	Polycystic Kidney Disease	PKHD1
EFO_0008620	ENSG00000140650	genomics_england	Polycystic Kidney Disease	PMM2
MONDO_0017842	ENSG00000110274	orphanet	Senior-Loken syndrome	CEP164
MONDO_0017842	ENSG00000110274	gene2phenotype	Senior-Loken syndrome	CEP164
MONDO_0017842	ENSG00000110274	genomics_england	Senior-Loken syndrome	CEP164
MONDO_0017842	ENSG00000110274	eva	Senior-Loken syndrome	CEP164
MONDO_0017842	ENSG00000198707	orphanet	Senior-Loken syndrome	CEP290
MONDO_0017842	ENSG00000198707	genomics_england	Senior-Loken syndrome	CEP290
MONDO_0017842	ENSG00000198707	eva	Senior-Loken syndrome	CEP290
MONDO_0017842	ENSG00000119509	orphanet	Senior-Loken syndrome	INVS
MONDO_0017842	ENSG00000119509	genomics_england	Senior-Loken syndrome	INVS
MONDO_0017842	ENSG00000173226	orphanet	Senior-Loken syndrome	IQCB1
MONDO_0017842	ENSG00000173226	genomics_england	Senior-Loken syndrome	IQCB1
MONDO_0017842	ENSG00000173226	eva	Senior-Loken syndrome	IQCB1
MONDO_0017842	ENSG00000144061	orphanet	Senior-Loken syndrome	NPHP1
MONDO_0017842	ENSG00000144061	genomics_england	Senior-Loken syndrome	NPHP1
MONDO_0017842	ENSG00000113971	orphanet	Senior-Loken syndrome	NPHP3
MONDO_0017842	ENSG00000113971	gene2phenotype	Senior-Loken syndrome	NPHP3
MONDO_0017842	ENSG00000113971	genomics_england	Senior-Loken syndrome	NPHP3
MONDO_0017842	ENSG00000131697	orphanet	Senior-Loken syndrome	NPHP4
MONDO_0017842	ENSG00000131697	gene2phenotype	Senior-Loken syndrome	NPHP4
MONDO_0017842	ENSG00000131697	genomics_england	Senior-Loken syndrome	NPHP4
MONDO_0017842	ENSG00000131697	eva	Senior-Loken syndrome	NPHP4
MONDO_0017842	ENSG00000054282	orphanet	Senior-Loken syndrome	SDCCAG8
MONDO_0017842	ENSG00000054282	gene2phenotype	Senior-Loken syndrome	SDCCAG8
MONDO_0017842	ENSG00000054282	genomics_england	Senior-Loken syndrome	SDCCAG8
MONDO_0017842	ENSG00000054282	eva	Senior-Loken syndrome	SDCCAG8
MONDO_0017842	ENSG00000204104	orphanet	Senior-Loken syndrome	TRAF3IP1
MONDO_0017842	ENSG00000204104	gene2phenotype	Senior-Loken syndrome	TRAF3IP1
MONDO_0017842	ENSG00000204104	genomics_england	Senior-Loken syndrome	TRAF3IP1
MONDO_0017842	ENSG00000204104	eva	Senior-Loken syndrome	TRAF3IP1
MONDO_0017842	ENSG00000157796	orphanet	Senior-Loken syndrome	WDR19
MONDO_0017842	ENSG00000157796	genomics_england	Senior-Loken syndrome	WDR19
MONDO_0017842	ENSG00000157796	eva	Senior-Loken syndrome	WDR19
MONDO_0015461	ENSG00000187240	orphanet	short rib-polydactyly syndrome	DYNC2H1
MONDO_0015461	ENSG00000187240	eva	short rib-polydactyly syndrome	DYNC2H1
MONDO_0015461	ENSG00000213123	uniprot_literature	short rib-polydactyly syndrome	DYNLT2B
MONDO_0015461	ENSG00000187535	gene2phenotype	short rib-polydactyly syndrome	IFT140
MONDO_0015461	ENSG00000187535	genomics_england	short rib-polydactyly syndrome	IFT140
MONDO_0015461	ENSG00000187535	eva	short rib-polydactyly syndrome	IFT140
MONDO_0015461	ENSG00000187535	orphanet	short rib-polydactyly syndrome	IFT140
MONDO_0015461	ENSG00000187535	uniprot_literature	short rib-polydactyly syndrome	IFT140
MONDO_0015461	ENSG00000187535	uniprot_variants	short rib-polydactyly syndrome	IFT140
MONDO_0015461	ENSG00000138002	gene2phenotype	short rib-polydactyly syndrome	IFT172
MONDO_0015461	ENSG00000138002	genomics_england	short rib-polydactyly syndrome	IFT172
MONDO_0015461	ENSG00000138002	orphanet	short rib-polydactyly syndrome	IFT172
MONDO_0015461	ENSG00000138002	eva	short rib-polydactyly syndrome	IFT172
MONDO_0015461	ENSG00000138002	uniprot_variants	short rib-polydactyly syndrome	IFT172
MONDO_0015461	ENSG00000138002	gene2phenotype	short rib-polydactyly syndrome	IFT172
MONDO_0015461	ENSG00000138002	genomics_england	short rib-polydactyly syndrome	IFT172
MONDO_0015461	ENSG00000119650	genomics_england	short rib-polydactyly syndrome	IFT43
MONDO_0015461	ENSG00000101052	gene2phenotype	short rib-polydactyly syndrome	IFT52
MONDO_0015461	ENSG00000101052	genomics_england	short rib-polydactyly syndrome	IFT52
MONDO_0015461	ENSG00000101052	eva	short rib-polydactyly syndrome	IFT52
MONDO_0015461	ENSG00000122970	genomics_england	short rib-polydactyly syndrome	IFT81
MONDO_0015461	ENSG00000100578	uniprot_literature	short rib-polydactyly syndrome	KIAA0586
MONDO_0015461	ENSG00000100578	genomics_england	short rib-polydactyly syndrome	KIAA0586
MONDO_0015461	ENSG00000100578	eva	short rib-polydactyly syndrome	KIAA0586
MONDO_0015461	ENSG00000157992	eva	short rib-polydactyly syndrome	KRTCAP3
MONDO_0015461	ENSG00000137601	gene2phenotype	short rib-polydactyly syndrome	NEK1
MONDO_0015461	ENSG00000137601	genomics_england	short rib-polydactyly syndrome	NEK1
MONDO_0015461	ENSG00000137601	uniprot_literature	short rib-polydactyly syndrome	NEK1
MONDO_0015461	ENSG00000137601	uniprot_variants	short rib-polydactyly syndrome	NEK1
MONDO_0015461	ENSG00000137601	eva	short rib-polydactyly syndrome	NEK1
MONDO_0015461	ENSG00000137601	orphanet	short rib-polydactyly syndrome	NEK1
MONDO_0015461	ENSG00000204104	orphanet	short rib-polydactyly syndrome	TRAF3IP1
MONDO_0015461	ENSG00000118965	eva	short rib-polydactyly syndrome	WDR35
MONDO_0010168	ENSG00000214688	eva	Usher syndrome type 1	C10orf105
MONDO_0010168	ENSG00000107736	eva	Usher syndrome type 1	CDH23
MONDO_0010168	ENSG00000107736	gene2phenotype	Usher syndrome type 1	CDH23
MONDO_0010168	ENSG00000107736	genomics_england	Usher syndrome type 1	CDH23
MONDO_0010168	ENSG00000107736	orphanet	Usher syndrome type 1	CDH23
MONDO_0010168	ENSG00000107736	clingen	Usher syndrome type 1	CDH23
MONDO_0010168	ENSG00000136425	gene2phenotype	Usher syndrome type 1	CIB2
MONDO_0010168	ENSG00000136425	genomics_england	Usher syndrome type 1	CIB2
MONDO_0010168	ENSG00000136425	orphanet	Usher syndrome type 1	CIB2
MONDO_0010168	ENSG00000187017	orphanet	Usher syndrome type 1	ESPN
MONDO_0010168	ENSG00000137474	eva	Usher syndrome type 1	MYO7A
MONDO_0010168	ENSG00000137474	orphanet	Usher syndrome type 1	MYO7A
MONDO_0010168	ENSG00000137474	clingen	Usher syndrome type 1	MYO7A
MONDO_0010168	ENSG00000137474	gene2phenotype	Usher syndrome type 1	MYO7A
MONDO_0010168	ENSG00000137474	genomics_england	Usher syndrome type 1	MYO7A
MONDO_0010168	ENSG00000137474	eva	Usher syndrome type 1	MYO7A
MONDO_0010168	ENSG00000137474	uniprot_literature	Usher syndrome type 1	MYO7A
MONDO_0010168	ENSG00000137474	uniprot_variants	Usher syndrome type 1	MYO7A
MONDO_0010168	ENSG00000150275	eva	Usher syndrome type 1	PCDH15
MONDO_0010168	ENSG00000150275	orphanet	Usher syndrome type 1	PCDH15
MONDO_0010168	ENSG00000150275	clingen	Usher syndrome type 1	PCDH15
MONDO_0010168	ENSG00000006611	eva	Usher syndrome type 1	USH1C
MONDO_0010168	ENSG00000006611	eva	Usher syndrome type 1	USH1C
MONDO_0010168	ENSG00000006611	gene2phenotype	Usher syndrome type 1	USH1C
MONDO_0010168	ENSG00000006611	genomics_england	Usher syndrome type 1	USH1C
MONDO_0010168	ENSG00000006611	orphanet	Usher syndrome type 1	USH1C
MONDO_0010168	ENSG00000006611	uniprot_literature	Usher syndrome type 1	USH1C
MONDO_0010168	ENSG00000006611	clingen	Usher syndrome type 1	USH1C
MONDO_0010168	ENSG00000182040	eva	Usher syndrome type 1	USH1G
MONDO_0010168	ENSG00000182040	orphanet	Usher syndrome type 1	USH1G
MONDO_0010168	ENSG00000182040	clingen	Usher syndrome type 1	USH1G
MONDO_0016484	ENSG00000164199	eva	Usher syndrome type 2	ADGRV1
MONDO_0016484	ENSG00000164199	orphanet	Usher syndrome type 2	ADGRV1
MONDO_0016484	ENSG00000164199	clingen	Usher syndrome type 2	ADGRV1
MONDO_0016484	ENSG00000137474	orphanet	Usher syndrome type 2	MYO7A
MONDO_0016484	ENSG00000186862	uniprot_literature	Usher syndrome type 2	PDZD7
MONDO_0016484	ENSG00000186862	orphanet	Usher syndrome type 2	PDZD7
MONDO_0016484	ENSG00000042781	eva	Usher syndrome type 2	USH2A
MONDO_0016484	ENSG00000042781	gene2phenotype	Usher syndrome type 2	USH2A
MONDO_0016484	ENSG00000042781	genomics_england	Usher syndrome type 2	USH2A
MONDO_0016484	ENSG00000042781	uniprot_literature	Usher syndrome type 2	USH2A
MONDO_0016484	ENSG00000042781	uniprot_variants	Usher syndrome type 2	USH2A
MONDO_0016484	ENSG00000042781	eva	Usher syndrome type 2	USH2A
MONDO_0016484	ENSG00000042781	orphanet	Usher syndrome type 2	USH2A
MONDO_0016484	ENSG00000042781	clingen	Usher syndrome type 2	USH2A
MONDO_0016484	ENSG00000095397	clingen	Usher syndrome type 2	WHRN
MONDO_0016484	ENSG00000095397	eva	Usher syndrome type 2	WHRN
MONDO_0016484	ENSG00000095397	uniprot_literature	Usher syndrome type 2	WHRN
MONDO_0016484	ENSG00000095397	gene2phenotype	Usher syndrome type 2	WHRN
MONDO_0016484	ENSG00000095397	genomics_england	Usher syndrome type 2	WHRN
MONDO_0016484	ENSG00000095397	orphanet	Usher syndrome type 2	WHRN
MONDO_0016485	ENSG00000141337	orphanet	Usher syndrome type 3	ARSG
MONDO_0016485	ENSG00000148019	orphanet	Usher syndrome type 3	CEP78
MONDO_0016485	ENSG00000163646	eva	Usher syndrome type 3	CLRN1
MONDO_0016485	ENSG00000163646	orphanet	Usher syndrome type 3	CLRN1
MONDO_0016485	ENSG00000163646	clingen	Usher syndrome type 3	CLRN1
MONDO_0016485	ENSG00000170445	orphanet	Usher syndrome type 3	HARS1
MONDO_custom	ENSG00000084693	gene2phenotype	cilia-associated RP	AGBL5
MONDO_custom	ENSG00000135541	eva	cilia-associated RP	AHI1
MONDO_custom	ENSG00000116127	eva	cilia-associated RP	ALMS1
MONDO_custom	ENSG00000102931	gene2phenotype	cilia-associated RP	ARL2BP
MONDO_custom	ENSG00000138175	genomics_england	cilia-associated RP	ARL3
MONDO_custom	ENSG00000113966	genomics_england	cilia-associated RP	ARL6
MONDO_custom	ENSG00000174483	eva	cilia-associated RP	BBS1
MONDO_custom	ENSG00000125124	gene2phenotype	cilia-associated RP	BBS2
MONDO_custom	ENSG00000198707	eva	cilia-associated RP	CEP290
MONDO_custom	ENSG00000156172	eva	cilia-associated RP	CFAP418
MONDO_custom	ENSG00000188419	genomics_england	cilia-associated RP	CHM
MONDO_custom	ENSG00000163646	gene2phenotype	cilia-associated RP	CLRN1
MONDO_custom	ENSG00000134376	eva	cilia-associated RP	CRB1
MONDO_custom	ENSG00000148204	uniprot_literature	cilia-associated RP	CRB2
MONDO_custom	ENSG00000170264	gene2phenotype	cilia-associated RP	FAM161A
MONDO_custom	ENSG00000187535	genomics_england	cilia-associated RP	IFT140
MONDO_custom	ENSG00000138002	uniprot_variants	cilia-associated RP	IFT172
MONDO_custom	ENSG00000032742	orphanet	cilia-associated RP	IFT88
MONDO_custom	ENSG00000112706	genomics_england	cilia-associated RP	IMPG1
MONDO_custom	ENSG00000081148	gene2phenotype	cilia-associated RP	IMPG2
MONDO_custom	ENSG00000088970	gene2phenotype	cilia-associated RP	KIZ
MONDO_custom	ENSG00000122550	gene2phenotype	cilia-associated RP	KLHL7
MONDO_custom	ENSG00000111837	gene2phenotype	cilia-associated RP	MAK
MONDO_custom	ENSG00000153208	gene2phenotype	cilia-associated RP	MERTK
MONDO_custom	ENSG00000117650	orphanet	cilia-associated RP	NEK2
MONDO_custom	ENSG00000046651	gene2phenotype	cilia-associated RP	OFD1
MONDO_custom	ENSG00000179270	gene2phenotype	cilia-associated RP	PCARE
MONDO_custom	ENSG00000132915	gene2phenotype	cilia-associated RP	PDE6A
MONDO_custom	ENSG00000133256	genomics_england	cilia-associated RP	PDE6B
MONDO_custom	ENSG00000185527	gene2phenotype	cilia-associated RP	PDE6G
MONDO_custom	ENSG00000214140	gene2phenotype	cilia-associated RP	PRCD
MONDO_custom	ENSG00000104237	gene2phenotype	cilia-associated RP	RP1
MONDO_custom	ENSG00000183638	gene2phenotype	cilia-associated RP	RP1L1
MONDO_custom	ENSG00000102218	gene2phenotype	cilia-associated RP	RP2
MONDO_custom	ENSG00000156313	gene2phenotype	cilia-associated RP	RPGR
MONDO_custom	ENSG00000092200	genomics_england	cilia-associated RP	RPGRIP1
MONDO_custom	ENSG00000130561	gene2phenotype	cilia-associated RP	SAG
MONDO_custom	ENSG00000042317	genomics_england	cilia-associated RP	SPATA7
MONDO_custom	ENSG00000197579	gene2phenotype	cilia-associated RP	TOPORS
MONDO_custom	ENSG00000165533	gene2phenotype	cilia-associated RP	TTC8
MONDO_custom	ENSG00000166402	orphanet	cilia-associated RP	TUB
MONDO_custom	ENSG00000112041	gene2phenotype	cilia-associated RP	TULP1
MONDO_custom	ENSG00000042781	genomics_england	cilia-associated RP	USH2A
MONDO_0018772	ENSG00000169379	gene2phenotype	Joubert syndrome	ARL13B
MONDO_0018772	ENSG00000169379	genomics_england	Joubert syndrome	ARL13B
MONDO_0018772	ENSG00000169379	eva	Joubert syndrome	ARL13B
MONDO_0018772	ENSG00000169379	orphanet	Joubert syndrome	ARL13B
MONDO_0018772	ENSG00000169379	clingen	Joubert syndrome	ARL13B
MONDO_0018772	ENSG00000138175	gene2phenotype	Joubert syndrome	ARL3
MONDO_0018772	ENSG00000138175	orphanet	Joubert syndrome	ARL3
MONDO_0018772	ENSG00000135931	gene2phenotype	Joubert syndrome	ARMC9
MONDO_0018772	ENSG00000135931	genomics_england	Joubert syndrome	ARMC9
MONDO_0018772	ENSG00000135931	eva	Joubert syndrome	ARMC9
MONDO_0018772	ENSG00000135931	orphanet	Joubert syndrome	ARMC9
MONDO_0018772	ENSG00000108641	eva	Joubert syndrome	B9D1
MONDO_0018772	ENSG00000108641	orphanet	Joubert syndrome	B9D1
MONDO_0018772	ENSG00000123810	genomics_england	Joubert syndrome	B9D2
MONDO_0018772	ENSG00000123810	eva	Joubert syndrome	B9D2
MONDO_0018772	ENSG00000168014	manual	Joubert syndrome	C2CD3
MONDO_0018772	ENSG00000100211	orphanet	Joubert syndrome	CBY1
MONDO_0018772	ENSG00000048342	gene2phenotype	Joubert syndrome	CC2D2A
MONDO_0018772	ENSG00000048342	genomics_england	Joubert syndrome	CC2D2A
MONDO_0018772	ENSG00000048342	eva	Joubert syndrome	CC2D2A
MONDO_0018772	ENSG00000116198	gene2phenotype	Joubert syndrome	CEP104
MONDO_0018772	ENSG00000116198	genomics_england	Joubert syndrome	CEP104
MONDO_0018772	ENSG00000116198	eva	Joubert syndrome	CEP104
MONDO_0018772	ENSG00000116198	orphanet	Joubert syndrome	CEP104
MONDO_0018772	ENSG00000168944	genomics_england	Joubert syndrome	CEP120
MONDO_0018772	ENSG00000168944	eva	Joubert syndrome	CEP120
MONDO_0018772	ENSG00000168944	orphanet	Joubert syndrome	CEP120
MONDO_0018772	ENSG00000106477	gene2phenotype	Joubert syndrome	CEP41
MONDO_0018772	ENSG00000106477	genomics_england	Joubert syndrome	CEP41
MONDO_0018772	ENSG00000106477	eva	Joubert syndrome	CEP41
MONDO_0018772	ENSG00000106477	orphanet	Joubert syndrome	CEP41
MONDO_0018772	ENSG00000197603	gene2phenotype	Joubert syndrome	CPLANE1
MONDO_0018772	ENSG00000197603	eva	Joubert syndrome	CPLANE1
MONDO_0018772	ENSG00000197603	orphanet	Joubert syndrome	CPLANE1
MONDO_0018772	ENSG00000198331	genomics_england	Joubert syndrome	HYLS1
MONDO_0018772	ENSG00000198331	orphanet	Joubert syndrome	HYLS1
MONDO_0018772	ENSG00000138002	manual	Joubert syndrome	IFT172
MONDO_0018772	ENSG00000096872	manual	Joubert syndrome	IFT74
MONDO_0018772	ENSG00000047578	eva	Joubert syndrome	KATNIP
MONDO_0018772	ENSG00000047578	orphanet	Joubert syndrome	KATNIP
MONDO_0018772	ENSG00000047578	manual	Joubert syndrome	KIAA0556
MONDO_0018772	ENSG00000198920	genomics_england	Joubert syndrome	KIAA0753
MONDO_0018772	ENSG00000166813	genomics_england	Joubert syndrome	KIF7
MONDO_0018772	ENSG00000046651	eva	Joubert syndrome	OFD1
MONDO_0018772	ENSG00000156973	manual	Joubert syndrome	PDE6D
MONDO_0018772	ENSG00000083535	gene2phenotype	Joubert syndrome	PIBF1
MONDO_0018772	ENSG00000083535	genomics_england	Joubert syndrome	PIBF1
MONDO_0018772	ENSG00000083535	eva	Joubert syndrome	PIBF1
MONDO_0018772	ENSG00000083535	orphanet	Joubert syndrome	PIBF1
MONDO_0018772	ENSG00000107882	genomics_england	Joubert syndrome	SUFU
MONDO_0018772	ENSG00000107882	orphanet	Joubert syndrome	SUFU
MONDO_0018772	ENSG00000204852	genomics_england	Joubert syndrome	TCTN1
MONDO_0018772	ENSG00000204852	eva	Joubert syndrome	TCTN1
MONDO_0018772	ENSG00000204852	orphanet	Joubert syndrome	TCTN1
MONDO_0018772	ENSG00000168778	genomics_england	Joubert syndrome	TCTN2
MONDO_0018772	ENSG00000168778	eva	Joubert syndrome	TCTN2
MONDO_0018772	ENSG00000168778	orphanet	Joubert syndrome	TCTN2
MONDO_0018772	ENSG00000119977	genomics_england	Joubert syndrome	TCTN3
MONDO_0018772	ENSG00000119977	eva	Joubert syndrome	TCTN3
MONDO_0018772	ENSG00000179029	manual	Joubert syndrome	TMEM107
MONDO_0018772	ENSG00000187049	gene2phenotype	Joubert syndrome	TMEM216
MONDO_0018772	ENSG00000187049	genomics_england	Joubert syndrome	TMEM216
MONDO_0018772	ENSG00000187049	eva	Joubert syndrome	TMEM216
MONDO_0018772	ENSG00000164953	genomics_england	Joubert syndrome	TMEM67
MONDO_0018772	ENSG00000164953	eva	Joubert syndrome	TMEM67
MONDO_0018772	ENSG00000164953	orphanet	Joubert syndrome	TMEM67
MONDO_0018772	ENSG00000198718	eva	Joubert syndrome	TOGARAM1
MONDO_0018772	ENSG00000102935	gene2phenotype	Joubert syndrome	ZNF423
MONDO_0018772	ENSG00000149483	manual	Joubert syndrome	TMEM138
MONDO_0018772	ENSG00000150433	manual	Joubert syndrome	TMEM218
MONDO_0018772	ENSG00000138286	manual	Joubert syndrome	FAM149B1
