## Supplementary Tables for "Network-based framework for studying etiology and phenotype diversity in primary ciliopathies": suppTable6.xlsx

### Sheet: Sheet1
Ancestor ID	Ancestor name	Mouse phenotype ID	Mouse phenotype name
MP_0005367	renal/urinary system phenotype	MP_0009050	dilated proximal convoluted tubule_MP
MP_0005379	endocrine/exocrine gland phenotype	MP_0003253	dilated bile duct_MP
MP_0005370	liver/biliary system phenotype	MP_0003253	dilated bile duct_MP
MP_0005370	liver/biliary system phenotype	MP_0003327	liver cyst_MP
MP_0005378	growth/size/body region phenotype	MP_0003327	liver cyst_MP
MP_0005379	endocrine/exocrine gland phenotype	MP_0003336	pancreas cyst_MP
MP_0005378	growth/size/body region phenotype	MP_0003336	pancreas cyst_MP
MP_0005367	renal/urinary system phenotype	MP_0011307	kidney medulla cyst_MP
MP_0005378	growth/size/body region phenotype	MP_0011307	kidney medulla cyst_MP
MP_0005367	renal/urinary system phenotype	MP_0003675	kidney cyst_MP
MP_0005378	growth/size/body region phenotype	MP_0003675	kidney cyst_MP
MP_0005367	renal/urinary system phenotype	MP_0011352	proximal convoluted tubule brush border loss_MP
MP_0005367	renal/urinary system phenotype	MP_0000522	kidney cortex cyst_MP
MP_0005378	growth/size/body region phenotype	MP_0000522	kidney cortex cyst_MP
MP_0005384	cellular phenotype	MP_0011440	increased kidney cell proliferation_MP
MP_0005367	renal/urinary system phenotype	MP_0011440	increased kidney cell proliferation_MP
MP_0005379	endocrine/exocrine gland phenotype	MP_0002928	abnormal bile duct morphology_MP
MP_0005370	liver/biliary system phenotype	MP_0002928	abnormal bile duct morphology_MP
MP_0005367	renal/urinary system phenotype	MP_0011501	increased glomerular capsule space_MP
MP_0005367	renal/urinary system phenotype	MP_0003985	renal fibrosis_MP
MP_0005367	renal/urinary system phenotype	MP_0003917	increased kidney weight_MP
MP_0005378	growth/size/body region phenotype	MP_0003917	increased kidney weight_MP
MP_0005376	homeostasis/metabolism phenotype	MP_0002192	hydrops fetalis_MP
MP_0005367	renal/urinary system phenotype	MP_0002705	dilated renal tubule_MP
MP_0005378	growth/size/body region phenotype	MP_0003178	left pulmonary isomerism_MP
MP_0005388	respiratory system phenotype	MP_0003178	left pulmonary isomerism_MP
MP_0005397	hematopoietic system phenotype	MP_0000690	absent spleen_MP
MP_0005387	immune system phenotype	MP_0000690	absent spleen_MP
MP_0005367	renal/urinary system phenotype	MP_0011066	abnormal renal tubule epithelial cell primary cilium morphology_MP
MP_0005384	cellular phenotype	MP_0011066	abnormal renal tubule epithelial cell primary cilium morphology_MP
MP_0005378	growth/size/body region phenotype	MP_0001270	distended abdomen_MP
MP_0005385	cardiovascular system phenotype	MP_0001914	hemorrhage_MP
MP_0005385	cardiovascular system phenotype	MP_0010460	pulmonary artery hypoplasia_MP
MP_0005369	muscle phenotype	MP_0012251	abnormal diaphragm development_MP
MP_0005388	respiratory system phenotype	MP_0010975	abnormal lung lobe morphology_MP
MP_0005389	reproductive system phenotype	MP_0003936	abnormal reproductive system development_MP
MP_0005382	craniofacial phenotype	MP_0005170	cleft upper lip_MP
MP_0005378	growth/size/body region phenotype	MP_0005170	cleft upper lip_MP
MP_0005371	limbs/digits/tail phenotype	MP_0009743	preaxial polydactyly_MP
MP_0005385	cardiovascular system phenotype	MP_0006065	abnormal heart position or orientation_MP
MP_0005390	skeleton phenotype	MP_0000153	rib bifurcation_MP
MP_0005390	skeleton phenotype	MP_0000159	abnormal xiphoid process morphology_MP
MP_0005369	muscle phenotype	MP_0003924	diaphragmatic hernia_MP
MP_0005385	cardiovascular system phenotype	MP_0004157	interrupted aortic arch_MP
MP_0005385	cardiovascular system phenotype	MP_0000269	abnormal heart looping_MP
MP_0005388	respiratory system phenotype	MP_0001178	pulmonary hypoplasia_MP
MP_0005380	embryo phenotype	MP_0005650	abnormal limb bud morphology_MP
MP_0005371	limbs/digits/tail phenotype	MP_0005650	abnormal limb bud morphology_MP
MP_0005371	limbs/digits/tail phenotype	MP_0004357	long tibia_MP
MP_0005390	skeleton phenotype	MP_0004357	long tibia_MP
MP_0005385	cardiovascular system phenotype	MP_0000273	overriding aortic valve_MP
MP_0005371	limbs/digits/tail phenotype	MP_0000562	polydactyly_MP
MP_0005385	cardiovascular system phenotype	MP_0010412	atrioventricular septal defect_MP
MP_0010768	mortality/aging	MP_0013294	prenatal lethality prior to heart atrial septation_MP
MP_0005380	embryo phenotype	MP_0001700	abnormal embryo turning_MP
MP_0005382	craniofacial phenotype	MP_0004463	basisphenoid bone foramen_MP
MP_0005390	skeleton phenotype	MP_0004463	basisphenoid bone foramen_MP
MP_0005382	craniofacial phenotype	MP_0000075	absent neurocranium_MP
MP_0005390	skeleton phenotype	MP_0000075	absent neurocranium_MP
MP_0005382	craniofacial phenotype	MP_0004462	small basisphenoid bone_MP
MP_0005390	skeleton phenotype	MP_0004462	small basisphenoid bone_MP
MP_0005382	craniofacial phenotype	MP_0000023	abnormal ear position_MP
MP_0005378	growth/size/body region phenotype	MP_0000023	abnormal ear position_MP
MP_0005377	hearing/vestibular/ear phenotype	MP_0000023	abnormal ear position_MP
MP_0005381	digestive/alimentary phenotype	MP_0003130	anal atresia_MP
MP_0005385	cardiovascular system phenotype	MP_0004784	abnormal anterior cardinal vein morphology_MP
MP_0005377	hearing/vestibular/ear phenotype	MP_0000039	abnormal otic capsule morphology_MP
MP_0003631	nervous system phenotype	MP_0012260	encephalomeningocele_MP
MP_0005371	limbs/digits/tail phenotype	MP_0008915	fused carpal bones_MP
MP_0005390	skeleton phenotype	MP_0008915	fused carpal bones_MP
MP_0005379	endocrine/exocrine gland phenotype	MP_0005313	absent adrenal gland_MP
MP_0005388	respiratory system phenotype	MP_0002239	abnormal nasal septum morphology_MP
MP_0005382	craniofacial phenotype	MP_0002239	abnormal nasal septum morphology_MP
MP_0005378	growth/size/body region phenotype	MP_0002239	abnormal nasal septum morphology_MP
MP_0005377	hearing/vestibular/ear phenotype	MP_0003161	absent lateral semicircular canal_MP
MP_0003631	nervous system phenotype	MP_0008223	absent hippocampal commissure_MP
MP_0005390	skeleton phenotype	MP_0004622	sacral vertebral fusion_MP
MP_0005371	limbs/digits/tail phenotype	MP_0004361	bowed ulna_MP
MP_0005390	skeleton phenotype	MP_0004361	bowed ulna_MP
MP_0005380	embryo phenotype	MP_0004132	absent embryonic cilia_MP
MP_0005384	cellular phenotype	MP_0004132	absent embryonic cilia_MP
MP_0005371	limbs/digits/tail phenotype	MP_0004083	polysyndactyly_MP
MP_0005380	embryo phenotype	MP_0004188	delayed embryo turning_MP
MP_0005385	cardiovascular system phenotype	MP_0004252	abnormal direction of heart looping_MP
MP_0005380	embryo phenotype	MP_0011998	decreased embryonic cilium length_MP
MP_0005384	cellular phenotype	MP_0011998	decreased embryonic cilium length_MP
MP_0005390	skeleton phenotype	MP_0004672	short ribs_MP
MP_0005380	embryo phenotype	MP_0004131	abnormal motile primary cilium morphology_MP
MP_0005384	cellular phenotype	MP_0004131	abnormal motile primary cilium morphology_MP
MP_0003631	nervous system phenotype	MP_0021105	abnormal ventral interneuron 3 morphology_MP
MP_0005371	limbs/digits/tail phenotype	MP_0006279	abnormal limb development_MP
MP_0003631	nervous system phenotype	MP_0003864	abnormal midbrain development_MP
MP_0005380	embryo phenotype	MP_0004190	abnormal direction of embryo turning_MP
MP_0005382	craniofacial phenotype	MP_0004443	absent supraoccipital bone_MP
MP_0005390	skeleton phenotype	MP_0004443	absent supraoccipital bone_MP
MP_0005384	cellular phenotype	MP_0000358	abnormal cell morphology_MP
MP_0005381	digestive/alimentary phenotype	MP_0003321	tracheoesophageal fistula_MP
MP_0005388	respiratory system phenotype	MP_0003321	tracheoesophageal fistula_MP
MP_0005380	embryo phenotype	MP_0001706	abnormal left-right axis patterning_MP
MP_0005382	craniofacial phenotype	MP_0004596	abnormal mandibular angle morphology_MP
MP_0005390	skeleton phenotype	MP_0004596	abnormal mandibular angle morphology_MP
MP_0005380	embryo phenotype	MP_0002151	abnormal neural tube morphology_MP
MP_0003631	nervous system phenotype	MP_0002151	abnormal neural tube morphology_MP
MP_0005390	skeleton phenotype	MP_0004355	short radius_MP
MP_0005371	limbs/digits/tail phenotype	MP_0004355	short radius_MP
MP_0005390	skeleton phenotype	MP_0003409	decreased width of hypertrophic chondrocyte zone_MP
MP_0005390	skeleton phenotype	MP_0004359	short ulna_MP
MP_0005371	limbs/digits/tail phenotype	MP_0004359	short ulna_MP
MP_0005390	skeleton phenotype	MP_0004351	short humerus_MP
MP_0005371	limbs/digits/tail phenotype	MP_0004351	short humerus_MP
MP_0005380	embryo phenotype	MP_0000925	abnormal floor plate morphology_MP
MP_0003631	nervous system phenotype	MP_0000925	abnormal floor plate morphology_MP
MP_0005382	craniofacial phenotype	MP_0030610	absent teeth_MP
MP_0005378	growth/size/body region phenotype	MP_0030610	absent teeth_MP
MP_0005390	skeleton phenotype	MP_0030610	absent teeth_MP
MP_0005390	skeleton phenotype	MP_0011711	impaired osteoblast differentiation_MP
MP_0005384	cellular phenotype	MP_0011711	impaired osteoblast differentiation_MP
MP_0005371	limbs/digits/tail phenotype	MP_0002765	short fibula_MP
MP_0005390	skeleton phenotype	MP_0002765	short fibula_MP
MP_0005390	skeleton phenotype	MP_0003662	abnormal long bone epiphyseal plate proliferative zone_MP
MP_0005380	embryo phenotype	MP_0011260	abnormal head mesenchyme morphology_MP
MP_0005378	growth/size/body region phenotype	MP_0011260	abnormal head mesenchyme morphology_MP
MP_0005390	skeleton phenotype	MP_0010103	small thoracic cage_MP
MP_0005382	craniofacial phenotype	MP_0000079	abnormal basioccipital bone morphology_MP
MP_0005390	skeleton phenotype	MP_0000079	abnormal basioccipital bone morphology_MP
MP_0005382	craniofacial phenotype	MP_0010029	abnormal basicranium morphology_MP
MP_0005390	skeleton phenotype	MP_0010029	abnormal basicranium morphology_MP
MP_0005390	skeleton phenotype	MP_0010099	abnormal thoracic cage shape_MP
MP_0005371	limbs/digits/tail phenotype	MP_0000547	short limbs_MP
MP_0005377	hearing/vestibular/ear phenotype	MP_0004331	vestibular saccular macula degeneration_MP
MP_0005377	hearing/vestibular/ear phenotype	MP_0004431	abnormal hair cell mechanoelectric transduction_MP
MP_0003631	nervous system phenotype	MP_0004431	abnormal hair cell mechanoelectric transduction_MP
MP_0005377	hearing/vestibular/ear phenotype	MP_0004522	abnormal orientation of cochlear hair cell stereociliary bundles_MP
MP_0003631	nervous system phenotype	MP_0004522	abnormal orientation of cochlear hair cell stereociliary bundles_MP
MP_0005377	hearing/vestibular/ear phenotype	MP_0004492	abnormal orientation of inner hair cell stereociliary bundles_MP
MP_0003631	nervous system phenotype	MP_0004492	abnormal orientation of inner hair cell stereociliary bundles_MP
MP_0005377	hearing/vestibular/ear phenotype	MP_0004532	abnormal inner hair cell stereociliary bundle morphology_MP
MP_0003631	nervous system phenotype	MP_0004532	abnormal inner hair cell stereociliary bundle morphology_MP
MP_0005377	hearing/vestibular/ear phenotype	MP_0004813	absent linear vestibular evoked potential_MP
MP_0005377	hearing/vestibular/ear phenotype	MP_0004413	absent cochlear microphonics_MP
MP_0003631	nervous system phenotype	MP_0004413	absent cochlear microphonics_MP
MP_0005377	hearing/vestibular/ear phenotype	MP_0004515	abnormal vestibular hair cell stereociliary bundle morphology_MP
MP_0003631	nervous system phenotype	MP_0004515	abnormal vestibular hair cell stereociliary bundle morphology_MP
MP_0005377	hearing/vestibular/ear phenotype	MP_0004527	abnormal outer hair cell stereociliary bundle morphology_MP
MP_0003631	nervous system phenotype	MP_0004527	abnormal outer hair cell stereociliary bundle morphology_MP
MP_0005377	hearing/vestibular/ear phenotype	MP_0004737	absent distortion product otoacoustic emissions_MP
MP_0005386	behavior/neurological phenotype	MP_0005307	head tossing_MP
MP_0005377	hearing/vestibular/ear phenotype	MP_0004529	decreased outer hair cell stereocilia number_MP
MP_0003631	nervous system phenotype	MP_0004529	decreased outer hair cell stereocilia number_MP
MP_0005377	hearing/vestibular/ear phenotype	MP_0002622	abnormal cochlear hair cell morphology_MP
MP_0003631	nervous system phenotype	MP_0002622	abnormal cochlear hair cell morphology_MP
MP_0005377	hearing/vestibular/ear phenotype	MP_0004491	abnormal orientation of outer hair cell stereociliary bundles_MP
MP_0003631	nervous system phenotype	MP_0004491	abnormal orientation of outer hair cell stereociliary bundles_MP
MP_0005377	hearing/vestibular/ear phenotype	MP_0004521	abnormal cochlear hair cell stereociliary bundle morphology_MP
MP_0003631	nervous system phenotype	MP_0004521	abnormal cochlear hair cell stereociliary bundle morphology_MP
MP_0005377	hearing/vestibular/ear phenotype	MP_0004324	vestibular hair cell degeneration_MP
MP_0003631	nervous system phenotype	MP_0004324	vestibular hair cell degeneration_MP
MP_0005386	behavior/neurological phenotype	MP_0002730	head shaking_MP
MP_0005377	hearing/vestibular/ear phenotype	MP_0004362	cochlear hair cell degeneration_MP
MP_0003631	nervous system phenotype	MP_0004362	cochlear hair cell degeneration_MP
MP_0005377	hearing/vestibular/ear phenotype	MP_0004399	abnormal cochlear outer hair cell morphology_MP
MP_0003631	nervous system phenotype	MP_0004399	abnormal cochlear outer hair cell morphology_MP
MP_0005386	behavior/neurological phenotype	MP_0001395	bidirectional circling_MP
MP_0005385	cardiovascular system phenotype	MP_0010572	persistent right dorsal aorta_MP
MP_0005385	cardiovascular system phenotype	MP_0004181	abnormal carotid artery morphology_MP
MP_0005391	vision/eye phenotype	MP_0003686	abnormal eye muscle morphology_MP
MP_0005369	muscle phenotype	MP_0003686	abnormal eye muscle morphology_MP
MP_0005382	craniofacial phenotype	MP_0005274	abnormal viscerocranium morphology_MP
MP_0005390	skeleton phenotype	MP_0005274	abnormal viscerocranium morphology_MP
MP_0005382	craniofacial phenotype	MP_0009907	decreased tongue size_MP
MP_0005378	growth/size/body region phenotype	MP_0009907	decreased tongue size_MP
MP_0005381	digestive/alimentary phenotype	MP_0009907	decreased tongue size_MP
MP_0003631	nervous system phenotype	MP_0008580	photoreceptor inner segment degeneration_MP
MP_0005391	vision/eye phenotype	MP_0008580	photoreceptor inner segment degeneration_MP
MP_0005379	endocrine/exocrine gland phenotype	MP_0002929	abnormal bile duct development_MP
MP_0005370	liver/biliary system phenotype	MP_0002929	abnormal bile duct development_MP
MP_0005391	vision/eye phenotype	MP_0008512	disorganized retina inner nuclear layer_MP
MP_0005380	embryo phenotype	MP_0000926	absent floor plate_MP
MP_0003631	nervous system phenotype	MP_0000926	absent floor plate_MP
MP_0005385	cardiovascular system phenotype	MP_0010406	common atrium_MP
MP_0005376	homeostasis/metabolism phenotype	MP_0013848	subcutaneous edema_MP
MP_0010771	integument phenotype	MP_0013848	subcutaneous edema_MP
MP_0003631	nervous system phenotype	MP_0003451	absent olfactory bulb_MP
MP_0005378	growth/size/body region phenotype	MP_0011250	abdominal situs ambiguus_MP
MP_0005385	cardiovascular system phenotype	MP_0030975	placenta hemorrhage_MP
MP_0005380	embryo phenotype	MP_0030975	placenta hemorrhage_MP
MP_0003631	nervous system phenotype	MP_0000851	cerebellum hypoplasia_MP
MP_0005391	vision/eye phenotype	MP_0004268	abnormal optic stalk morphology_MP
MP_0005391	vision/eye phenotype	MP_0001326	retina degeneration_MP
MP_0005378	growth/size/body region phenotype	MP_0001261	obese_MP
MP_0003631	nervous system phenotype	MP_0008283	small hippocampus_MP
MP_0005391	vision/eye phenotype	MP_0008518	retina outer nuclear layer degeneration_MP
MP_0003631	nervous system phenotype	MP_0008584	photoreceptor outer segment degeneration_MP
MP_0005391	vision/eye phenotype	MP_0008584	photoreceptor outer segment degeneration_MP
MP_0005384	cellular phenotype	MP_0008545	absent sperm flagellum_MP
MP_0005389	reproductive system phenotype	MP_0008545	absent sperm flagellum_MP
MP_0003631	nervous system phenotype	MP_0008536	enlarged third ventricle_MP
MP_0003631	nervous system phenotype	MP_0008535	enlarged lateral ventricles_MP
MP_0005367	renal/urinary system phenotype	MP_0011682	renal glomerulus cyst_MP
MP_0005378	growth/size/body region phenotype	MP_0011682	renal glomerulus cyst_MP
MP_0003631	nervous system phenotype	MP_0003729	abnormal photoreceptor outer segment morphology_MP
MP_0005391	vision/eye phenotype	MP_0003729	abnormal photoreceptor outer segment morphology_MP
MP_0003631	nervous system phenotype	MP_0012468	decreased striatum size_MP
MP_0003631	nervous system phenotype	MP_0001004	abnormal retina photoreceptor morphology_MP
MP_0005391	vision/eye phenotype	MP_0001004	abnormal retina photoreceptor morphology_MP
MP_0005367	renal/urinary system phenotype	MP_0004017	duplex kidney_MP
MP_0005384	cellular phenotype	MP_0013203	abnormal primary cilium morphology_MP
MP_0005382	craniofacial phenotype	MP_0000111	cleft palate_MP
MP_0005378	growth/size/body region phenotype	MP_0000111	cleft palate_MP
MP_0005381	digestive/alimentary phenotype	MP_0000111	cleft palate_MP
MP_0005390	skeleton phenotype	MP_0004320	split sternum_MP
MP_0005391	vision/eye phenotype	MP_0001293	anophthalmia_MP
MP_0003631	nervous system phenotype	MP_0000914	exencephaly_MP
MP_0005385	cardiovascular system phenotype	MP_0002633	persistent truncus arteriosis_MP
MP_0005385	cardiovascular system phenotype	MP_0000284	double outlet right ventricle_MP
MP_0010768	mortality/aging	MP_0011100	preweaning lethality, complete penetrance_MP
MP_0005382	craniofacial phenotype	MP_0000452	abnormal mouth morphology_MP
MP_0005378	growth/size/body region phenotype	MP_0000452	abnormal mouth morphology_MP
MP_0005385	cardiovascular system phenotype	MP_0010413	complete atrioventricular septal defect_MP
MP_0005382	craniofacial phenotype	MP_0000428	abnormal craniofacial morphology_MP
MP_0003631	nervous system phenotype	MP_0005157	holoprosencephaly_MP
MP_0003631	nervous system phenotype	MP_0001006	abnormal retina cone cell morphology_MP
MP_0005391	vision/eye phenotype	MP_0001006	abnormal retina cone cell morphology_MP
MP_0003631	nervous system phenotype	MP_0008450	retina photoreceptor degeneration_MP
MP_0005391	vision/eye phenotype	MP_0008450	retina photoreceptor degeneration_MP
MP_0003631	nervous system phenotype	MP_0008444	retina cone cell degeneration_MP
MP_0005391	vision/eye phenotype	MP_0008444	retina cone cell degeneration_MP
MP_0005391	vision/eye phenotype	MP_0012671	retina spots_MP
MP_0005391	vision/eye phenotype	MP_0004021	abnormal rod electrophysiology_MP
MP_0005391	vision/eye phenotype	MP_0008515	thin retina outer nuclear layer_MP
MP_0003631	nervous system phenotype	MP_0008446	decreased retina cone cell number_MP
MP_0005391	vision/eye phenotype	MP_0008446	decreased retina cone cell number_MP
MP_0005391	vision/eye phenotype	MP_0004022	abnormal cone electrophysiology_MP
MP_0005391	vision/eye phenotype	MP_0012143	decreased a-wave amplitude_MP
MP_0003631	nervous system phenotype	MP_0008451	retina rod cell degeneration_MP
MP_0005391	vision/eye phenotype	MP_0008451	retina rod cell degeneration_MP
MP_0003631	nervous system phenotype	MP_0008456	abnormal retina rod cell outer segment morphology_MP
MP_0005391	vision/eye phenotype	MP_0008456	abnormal retina rod cell outer segment morphology_MP
MP_0003631	nervous system phenotype	MP_0008587	short photoreceptor outer segment_MP
MP_0005391	vision/eye phenotype	MP_0008587	short photoreceptor outer segment_MP
MP_0005391	vision/eye phenotype	MP_0012144	decreased b-wave amplitude_MP
MP_0005391	vision/eye phenotype	MP_0005551	abnormal eye electrophysiology_MP
MP_0003631	nervous system phenotype	MP_0003730	abnormal photoreceptor inner segment morphology_MP
MP_0005391	vision/eye phenotype	MP_0003730	abnormal photoreceptor inner segment morphology_MP
MP_0005391	vision/eye phenotype	MP_0012029	abnormal electroretinogram waveform feature_MP
MP_0005367	renal/urinary system phenotype	MP_0002828	abnormal renal glomerular capsule morphology_MP
MP_0003631	nervous system phenotype	MP_0000864	abnormal cerebellum vermis morphology_MP
MP_0003631	nervous system phenotype	MP_0009719	reduced cerebellar foliation_MP
MP_0005367	renal/urinary system phenotype	MP_0008528	polycystic kidney_MP
MP_0005378	growth/size/body region phenotype	MP_0008528	polycystic kidney_MP
MP_0003631	nervous system phenotype	MP_0008540	abnormal cerebral hemisphere morphology_MP
MP_0003631	nervous system phenotype	MP_0000866	cerebellum vermis hypoplasia_MP
MP_0005378	growth/size/body region phenotype	MP_0004133	heterotaxia_MP
MP_0005381	digestive/alimentary phenotype	MP_0010807	abnormal stomach position or orientation_MP
MP_0005382	craniofacial phenotype	MP_0009883	palatal shelf hypoplasia_MP
MP_0005378	growth/size/body region phenotype	MP_0009883	palatal shelf hypoplasia_MP
MP_0005381	digestive/alimentary phenotype	MP_0009883	palatal shelf hypoplasia_MP
MP_0005384	cellular phenotype	MP_0006072	abnormal retina apoptosis_MP
MP_0005391	vision/eye phenotype	MP_0006072	abnormal retina apoptosis_MP
MP_0005377	hearing/vestibular/ear phenotype	MP_0004434	abnormal cochlear outer hair cell physiology_MP
MP_0003631	nervous system phenotype	MP_0004434	abnormal cochlear outer hair cell physiology_MP
MP_0005377	hearing/vestibular/ear phenotype	MP_0001967	deafness_MP
MP_0005377	hearing/vestibular/ear phenotype	MP_0004748	increased susceptibility to age-related hearing loss_MP
MP_0005377	hearing/vestibular/ear phenotype	MP_0004736	abnormal distortion product otoacoustic emission_MP
MP_0005377	hearing/vestibular/ear phenotype	MP_0004404	cochlear outer hair cell degeneration_MP
MP_0003631	nervous system phenotype	MP_0004404	cochlear outer hair cell degeneration_MP
MP_0005377	hearing/vestibular/ear phenotype	MP_0004402	decreased cochlear outer hair cell number_MP
MP_0003631	nervous system phenotype	MP_0004402	decreased cochlear outer hair cell number_MP
MP_0003631	nervous system phenotype	MP_0004716	abnormal cochlear nerve morphology_MP
MP_0005377	hearing/vestibular/ear phenotype	MP_0004814	reduced linear vestibular evoked potential_MP
MP_0005377	hearing/vestibular/ear phenotype	MP_0004465	degeneration of organ of Corti supporting cells_MP
MP_0003631	nervous system phenotype	MP_0004746	abnormal cochlear IHC afferent innervation pattern_MP
MP_0005377	hearing/vestibular/ear phenotype	MP_0004746	abnormal cochlear IHC afferent innervation pattern_MP
MP_0005377	hearing/vestibular/ear phenotype	MP_0004433	abnormal cochlear inner hair cell physiology_MP
MP_0003631	nervous system phenotype	MP_0004433	abnormal cochlear inner hair cell physiology_MP
MP_0003631	nervous system phenotype	MP_0009939	abnormal hippocampus neuron morphology_MP
MP_0005384	cellular phenotype	MP_0005059	lysosomal protein accumulation_MP
MP_0005385	cardiovascular system phenotype	MP_0004085	abnormal heartbeat_MP
MP_0003631	nervous system phenotype	MP_0000136	abnormal microglial cell morphology_MP
MP_0005387	immune system phenotype	MP_0000136	abnormal microglial cell morphology_MP
MP_0005397	hematopoietic system phenotype	MP_0000136	abnormal microglial cell morphology_MP
MP_0005386	behavior/neurological phenotype	MP_0004000	impaired passive avoidance behavior_MP
MP_0005387	immune system phenotype	MP_0002446	abnormal macrophage morphology_MP
MP_0005397	hematopoietic system phenotype	MP_0002446	abnormal macrophage morphology_MP
MP_0005376	homeostasis/metabolism phenotype	MP_0008057	abnormal DNA replication_MP
MP_0005384	cellular phenotype	MP_0008057	abnormal DNA replication_MP
MP_0005367	renal/urinary system phenotype	MP_0004860	dilated kidney collecting duct_MP
MP_0005384	cellular phenotype	MP_0030943	abnormal centrosome morphology_MP
MP_0005376	homeostasis/metabolism phenotype	MP_0001787	pericardial edema_MP
MP_0005385	cardiovascular system phenotype	MP_0001787	pericardial edema_MP
MP_0005376	homeostasis/metabolism phenotype	MP_0005554	decreased circulating creatinine level_MP
MP_0005380	embryo phenotype	MP_0001730	embryonic growth arrest_MP
MP_0010768	mortality/aging	MP_0011098	embryonic lethality during organogenesis, complete penetrance_MP
MP_0005390	skeleton phenotype	MP_0010124	decreased bone mineral content_MP
MP_0005380	embryo phenotype	MP_0004261	abnormal embryonic neuroepithelium morphology_MP
MP_0003631	nervous system phenotype	MP_0004261	abnormal embryonic neuroepithelium morphology_MP
MP_0003631	nervous system phenotype	MP_0008582	short photoreceptor inner segment_MP
MP_0005391	vision/eye phenotype	MP_0008582	short photoreceptor inner segment_MP
MP_0003631	nervous system phenotype	MP_0008586	disorganized photoreceptor outer segment_MP
MP_0005391	vision/eye phenotype	MP_0008586	disorganized photoreceptor outer segment_MP
MP_0005391	vision/eye phenotype	MP_0003728	abnormal retina photoreceptor layer morphology_MP
MP_0005378	growth/size/body region phenotype	MP_0000531	right pulmonary isomerism_MP
MP_0005388	respiratory system phenotype	MP_0000531	right pulmonary isomerism_MP
MP_0005378	growth/size/body region phenotype	MP_0002767	situs ambiguus_MP
MP_0005385	cardiovascular system phenotype	MP_0010422	heart right ventricle hypoplasia_MP
MP_0003631	nervous system phenotype	MP_0001327	decreased retina photoreceptor cell number_MP
MP_0005391	vision/eye phenotype	MP_0001327	decreased retina photoreceptor cell number_MP
MP_0003631	nervous system phenotype	MP_0008585	absent photoreceptor outer segment_MP
MP_0005391	vision/eye phenotype	MP_0008585	absent photoreceptor outer segment_MP
