## Supplementary Tables for "Network-based framework for studying etiology and phenotype diversity in primary ciliopathies": suppTable9.xlsx

### Sheet: Sheet1
geneSymbol
PRKCSH
CEP128
GOLGA2
RAB8A
NUDC
BCAR1
NEK9
TUBA4A
TPR
PDLIM7
WDR83
PPP2CB
CEP70
EXOC5
PRKD1
CEP76
CCT8
EPB41
TTC26
DCTN1
SCLT1
UNC119
HSCB
DVL1
GSK3A
EEF1G
PPP2R1A
PLK1
CSNK1A1
DYNLRB1
CEP43
TJP1
DYNC1H1
DYNLL1
CCT3
YWHAG
PRKAR1A
PLK4
RUVBL1
DYNLT1
HSPB11
TUBB
MARK4
TULP3
CCT5
CCT7
HSP90AA1
CCT4
CDK1
CEP170
DYNC1I2
SSX2IP
CSNK1E
CKAP5
TTC21A
GSDME
NIN
TMEM17
ATXN10
NEK7
DCTN2
SPICE1
INTU
TNRC6B
CDK5RAP2
AKAP9
HDAC6
RPLP2
SFXN1
PLIN2
PTPRR
RCC1
COG6
CEP97
HAUS1
CENPJ
EPHA1
DNAJC7
DYNLL2
FBF1
INCENP
WFS1
EXOC1
TUBGCP2
ODF2
HAUS6
YWHAE
CEP162
NUMA1
RAB11A
RPN1
AP1G1
MED4
TCP1
KIFAP3
DNM2
CEP135
ATP2B2
CSNK1D
POLR2G
MAD1L1
DNALI1
UNC45A
PCM1
PAFAH1B1
SLC4A7
CHTOP
RIMS1
SHH
DYNC1I1
CDON
EPS8L2
NEDD1
IFT20
TUBB4A
ELOVL4
MAPRE1
HAUS5
RPL5
TTC30B
NUDCD3
SMO
KIF3C
NINL
ESPNL
TTC30A
GRK7
CDC16
ASAP1
CNTRL
STIL
SKP2
EXOC2
PTCH1
TUBA1A
KIF20B
RFX3
MSN
ARFGAP1
PRKAR2B
AURKA
CLASP1
LHFPL5
DCTN3
TRIP13
VEZT
MYO6
TUBGCP4
RAB3IP
TPX2
ACTR1A
STRC
RFX1
CEP89
DCTN4
CEP57
PRKAR2A
SLC9A3R2
KIF2A
EXOC7
CETN2
EXOC6
TPRN
HMMR
TUBB4B
PRKAR1B
KIF3A
EPS8
IFT57
DYNC1LI1
TIMP3
STX18
VSX2
ATP2B4
GLI1
RGS9
HAUS7
RPS18
CAMK2G
MYO3B
TUBG1
PCNT
HAUS8
SFI1
HHIP
NME7
CCDC66
CEP131
COCH
CCP110
GLI2
PXN
CEP72
ARF4
TBC1D31
SEPTIN2
TMC1
ATP2B3
EXOC4
SSNA1
RAB11FIP3
SNX4
CEP152
TRPV4
DNAH5
TMC2
EXOC3
HAUS3
TRIM59
OPN1SW
NDE1
KIF3B
TNPO1
DYNC1LI2
ATP2A3
MCHR1
GPSM2
GMPS
EIF3E
TRPM2
TWF2
IFT22
HAUS2
CEP192
LRRC4C
RCVRN
HAUS4
GPR161
RFX2
HERPUD1
IFT46
KIF17
MYO10
DNAI2
NPR1
RDH5
GNAT1
SLC24A1
OTOG
CDHR5
STRA6
ARR3
GUK1
TTBK2
MYO1E
PDE6H
TMIE
SEC63
COL11A2
GRXCR1
CNTLN
RBP1
MCOLN1
GUCY2C
FUZ
ADCY3
DYNLRB2
ANKRD24
MFRP
TRPV1
MYO7B
ILDR1
KCNV2
LOXHD1
PIFO
RS1
SLC26A5
PITPNM3
NPR2
CNGB3
KCNQ4
DYNLT2
CYS1
PDC
GNGT2
DNAH11
GUCY2F
PDE6C
CACNA2D4
OTOA
DYNLT5
PTCH2
MYO1H
DNAH9
